# Secondary metabolism drives ecological breadth in the Xylariaceae

**DOI:** 10.1101/2021.06.01.446356

**Authors:** Mario E.E. Franco, Jennifer H. Wisecaver, A. Elizabeth Arnold, Yu-Ming Ju, Jason C. Slot, Steven Ahrendt, Lillian P. Moore, Katharine E. Eastman, Kelsey Scott, Zachary Konkel, Stephen J. Mondo, Alan Kuo, Richard Hayes, Sajeet Haridas, Bill Andreopoulos, Robert Riley, Kurt LaButti, Jasmyn Pangilinan, Anna Lipzen, Mojgan Amirebrahimi, Juying Yan, Catherine Adam, Keykhosrow Keymanesh, Vivian Ng, Katherine Louie, Trent Northen, Elodie Drula, Bernard Henrissat, Huei-Mei Hsieh, Ken Youens-Clark, François Lutzoni, Jolanta Miadlikowska, Daniel C. Eastwood, Richard C. Hamelin, Igor V. Grigoriev, Jana M. U’Ren

## Abstract

Global, large-scale surveys of phylogenetically diverse plant and lichen hosts have revealed an extremely high richness of endophytes in the Xylariales, one of the largest clades of filamentous fungi and a significant source of novel secondary metabolites (SMs). Endophytes may produce host protective antimicrobial or insecticidal SMs, as well as compounds that facilitate symbiotic establishment through suppression or degradation of host immune response, but the ecological roles of most SMs are unknown. Here we characterized metabolic gene clusters in 96 genomes of endophytes and closely related saprotrophs and pathogens in two clades of Xylariales (Xylariaceae s.l. and Hypoxylaceae). Hundreds of genes appear horizontally transferred to xylarialean fungi from distantly related fungi and bacteria, including numerous genes in secondary metabolite gene clusters (SMGCs). Although all xylarialean genomes contain hyperabundant SMGCs, we show that increased gene duplications, horizontal gene transfers (HGTs), and SMGC content in Xylariaceae s.l. taxa are linked to greater phylogenetic host breadth, larger biogeographic distributions, and increased capacity for lignocellulose decomposition compared to Hypoxylaceae taxa. Overall, our results suggest that xylarialean endophytes capable of dual ecological modes (symbiotic and saprotrophic) experience greater selection to diversify SMGCs to both increase competitiveness within microbial communities and facilitate diverse symbiotic interactions.
