## Supplementary Table 1 for "Secondary metabolism drives ecological breadth in the Xylariaceae"

### Sheet: 1a. 121 Ingroup and Outgroup
Supplementary Table 1a. Genomes included in this study.
JGI Portal ID	Taxon Name	Taxonomy (Order; Family)	Ecological Mode	Subclade info for Alien Index	NCBI Genome Sequencing Project Accession	NCBI Transcriptome Project Accession	Data Source
Annbov1	Annulohypoxylon bovei var. microspora CBS 124037	Xylariales; Hypoxylaceae	Non-endophyte	Annulohypoxylon	PRJNA567100	PRJNA567099	This study
Annmae1	Annulohypoxylon maeteangense CBS 123835	Xylariales; Hypoxylaceae	Non-endophyte	Annulohypoxylon	PRJNA583852	PRJNA583851	This study
Annmin1	Annulohypoxylon minutellum CBS 135445	Xylariales; Hypoxylaceae	Non-endophyte	Annulohypoxylon	PRJNA567192	PRJNA567191	This study
Annmor1	Annulohypoxylon moriforme CBS 123579 3	Xylariales; Hypoxylaceae	Non-endophyte	Annulohypoxylon	PRJNA567194	PRJNA567193	This study
Annnit1	Annulohypoxylon nitens CBS 120705 2	Xylariales; Hypoxylaceae	Non-endophyte	Annulohypoxylon	PRJNA567196	PRJNA567195	This study
Annsty1	Annulohypoxylon stygium FL0470 2	Xylariales; Hypoxylaceae	Endophyte	Annulohypoxylon	PRJNA571060	PRJNA569998	This study
Anntru1	Annulohypoxylon truncatum CBS 140777	Xylariales; Hypoxylaceae	Non-endophyte	Annulohypoxylon	PRJNA567198	PRJNA567197	This study
Roster1	Rostrohypoxylon terebratum CBS 119137	Xylariales; Hypoxylaceae	Non-endophyte	Annulohypoxylon	PRJNA567568	PRJNA567567	This study
Dalba1	Daldinia bambusicola CBS 122872	Xylariales; Hypoxylaceae	Non-endophyte	Daldinia	PRJNA567206	PRJNA567205	This study
Dalcal1	Daldinia caldariorum CBS 122874	Xylariales; Hypoxylaceae	Non-endophyte	Daldinia	PRJNA567208	PRJNA567207	This study
Daldec1	Daldinia decipiens CBS 113046	Xylariales; Hypoxylaceae	Non-endophyte	Daldinia	PRJNA567210	PRJNA567209	This study
DalEC12_1	Daldinia eschscholtzii EC12	Xylariales; Hypoxylaceae	Endophyte	Daldinia	PRJNA196027	na	Wu et al. (2017)
Dales1	Daldinia eschscholtzii FL0578	Xylariales; Hypoxylaceae	Endophyte	Daldinia	PRJNA567086	PRJNA567085	This study
Dalgra1	Daldinia grandis CBS 114736	Xylariales; Hypoxylaceae	Non-endophyte	Daldinia	PRJNA567212	PRJNA567211	This study
DallocAZ0526_2	Daldinia loculata AZ0526 2	Xylariales; Hypoxylaceae	Endophyte	Daldinia	PRJNA567214	PRJNA567213	This study
Dalloc1	Daldinia loculata CBS 113971 2	Xylariales; Hypoxylaceae	Non-endophyte	Daldinia	PRJNA567216	PRJNA567215	This study
DaFL1419_1	Daldinia sp. FL1419 3	Xylariales; Hypoxylaceae	Endophyte	Daldinia	PRJNA567216	PRJNA567215	This study
Dalver1	Daldinia vernicosa CBS 139.73 3	Xylariales; Hypoxylaceae	Non-endophyte	Daldinia	PRJNA571058	PRJNA570000	This study
Durrog2	Durotheca (Theissenia) rogersii YMJ 92031201	Xylariales; Hypoxylaceae	Non-endophyte	Durotheca	PRJNA583854	PRJNA583853	This study
Whamic1	Whalleya microplaca YMJ1829 2	Xylariales; Hypoxylaceae	Non-endophyte	E3	PRJNA567569	PRJNA583848	This study
XylFL0662B	Hypoxylaceae sp. FL0662B 2	Xylariales; Hypoxylaceae	Endophyte	E3	PRJNA567096	PRJNA567095	This study
Hypfus1	Hypoxylon fuscum CBS 119018	Xylariales; Hypoxylaceae	Non-endophyte	Hypoxylon H1	PRJNA567220	PRJNA567219	This study
Hypcer1	Hypoxylon cercidicola CBS 119009 2	Xylariales; Hypoxylaceae	Non-endophyte	Hypoxylon H2	PRJNA567218	PRJNA567217	This study
Hyprub1	Hypoxylon rubiginosum CBS 119005	Xylariales; Hypoxylaceae	Non-endophyte	Hypoxylon H2	PRJNA567222	PRJNA567221	This study
HyprubER1909_1	Hypoxylon rubiginosum ER1909	Xylariales; Hypoxylaceae	Non-endophyte	Hypoxylon H2	PRJNA567224	PRJNA567223	This study
HyFL1284_2	Hypoxylon sp. FL1284	Xylariales; Hypoxylaceae	Endophyte	Hypoxylon H2	PRJNA583318	PRJNA583317	This study
HyFL1150_1	Hypoxylon sp. FL1150 2	Xylariales; Hypoxylaceae	Endophyte	Hypoxylon H2	PRJNA583320	PRJNA583319	This study
Hypcro1	Hypoxylon crocopeplum CBS 119004	Xylariales; Hypoxylaceae	Non-endophyte	Hypoxylon H3	PRJNA566938	PRJNA566939	This study
HyNC1633_2	Hypoxylon sp. NC1633 3	Xylariales; Hypoxylaceae	Endophyte	Hypoxylon H3	PRJNA583322	PRJNA583321	This study
Hypfra2	Hypoxylon fragiforme CBS 206.31	Xylariales; Hypoxylaceae	Non-endophyte	Hypoxylon H4	PRJNA583858	PRJNA583857	This study
HypCO275_1	Hypoxylon sp. CO27-5	Xylariales; Hypoxylaceae	Endophyte	Hypoxylon H5	PRJNA207870	na	Wu et al. (2017)
HypEC38_3	Hypoxylon sp. EC38	Xylariales; Hypoxylaceae	Endophyte	Hypoxylon H5	PRJNA196031	na	Wu et al. (2017)
HyFL0543_1	Hypoxylon sp. FL0543	Xylariales; Hypoxylaceae	Endophyte	Hypoxylon H5	PRJNA571063	PRJNA569995	This study
HyFL0890_1	Hypoxylon sp. FL0890	Xylariales; Hypoxylaceae	Endophyte	Hypoxylon H5	PRJNA571064	PRJNA569994	This study
HyFL1857_1	Hypoxylon sp. FL1857 3	Xylariales; Hypoxylaceae	Non-endophyte	Hypoxylon H5	PRJNA571071	PRJNA569987	This study
HyNC0597_1	Hypoxylon sp. NC0597 3	Xylariales; Hypoxylaceae	Endophyte	Hypoxylon H5	PRJNA567090	PRJNA567089	This study
Hypmon1	Hypoxylon monticulosum FL0542	Xylariales; Hypoxylaceae	Endophyte	Hypoxylon H6	PRJNA571062	PRJNA569996	This study
Hypsub2	Hypoxylon submonticulosum NC0708	Xylariales; Hypoxylaceae	Endophyte	Hypoxylon H6	PRJNA583860	PRJNA583859	This study
HypCI4A_1	Hypoxylon sp. CI-4A 2	Xylariales; Hypoxylaceae	Endophyte	Hypoxylon H7	PRJNA207862	na	Wu et al. (2017)
Hyptru1	Hypoxylon trugodes CBS 135444 2	Xylariales; Hypoxylaceae	Non-endophyte	Hypoxylon H7	PRJNA567226	PRJNA567225	This study
Antav1	Anthostoma avocetta NRRL 3190 2	Xylariales; Xylariaceae sensu lato	Non-endophyte	Anthostoma	PRJNA221352	PRJNA251040	1000 Fungal Genomes Project (Kerry O`Donnell permision)
XyAK1471_1	Xylariaceae sp. AK1471 2	Xylariales; Xylariaceae sensu lato	Endophyte	Anthostoma	PRJNA621649	PRJNA621648	This study
Bisma1	Biscogniauxia marginata CBS 124505	Xylariales; Xylariaceae sensu lato	Non-endophyte	Biscogniauxia	PRJNA571057	PRJNA570001	This study
Bisme1	Biscogniauxia mediterranea AZ0048 2, 3	Xylariales; Xylariaceae sensu lato	Endophyte	Biscogniauxia	PRJNA571054	PRJNA570004	This study
Bismed1	Biscogniauxia mediterranea CBS 129072 2, 3	Xylariales; Xylariaceae sensu lato	Non-endophyte	Biscogniauxia	PRJNA567202	PRJNA567201	This study
Bisnum1	Biscogniauxia nummularia BnCUCC2015	Xylariales; Xylariaceae sensu lato	Non-endophyte	Biscogniauxia	PRJNA331563	na	1000 Fungal Genomes Project (D. C. Eastwood permission)
Biscog1	Biscogniauxia sp. FL1348	Xylariales; Xylariaceae sensu lato	Endophyte	Biscogniauxia	PRJNA567088	PRJNA567087	This study
CtCBS203_1	Camillea tinctor CBS 203.56	Xylariales; Xylariaceae sensu lato	Non-endophyte	Biscogniauxia	PRJNA567204	PRJNA567203	This study
XylFL2044	Xylariaceae sp. FL2044	Xylariales; Xylariaceae sensu lato	Endophyte	E1	PRJNA567094	PRJNA567093	This study
XyFL0641_1	Xylariaceae sp. FL0641	Xylariales; Xylariaceae sensu lato	Endophyte	E2	PRJNA567098	PRJNA567097	This study
XylFL0016	Barrmaeliaceae sp. FL0016	Xylariales; Xylariaceae sensu lato	Endophyte	E4	PRJNA571073	PRJNA571178	This study
XyFL0804_2	Barrmaeliaceae sp. FL0804	Xylariales; Xylariaceae sensu lato	Endophyte	E4	PRJNA583326	PRJNA583325	This study
XylFL1019	Xylariaceae sp. FL1019	Xylariales; Xylariaceae sensu lato	Endophyte	E5	PRJNA571076	PRJNA571181	This study
XyFL1272_2	Xylariaceae sp. FL1272	Xylariales; Xylariaceae sensu lato	Endophyte	E5	PRJNA583327	PRJNA571179	This study
XylFL0255	Xylariaceae sp. FL0255	Xylariales; Xylariaceae sensu lato	Endophyte	E6	PRJNA571074	PRJNA571182	This study
XylFL1651	Xylariaceae sp. FL1651	Xylariales; Xylariaceae sensu lato	Non-endophyte	E7	PRJNA571182	PRJNA571077	This study
XyFL0064_1	Xylaria sp. FL0064	Xylariales; Xylariaceae sensu lato	Endophyte	E9	PRJNA583324	PRJNA583323	This study
XylFL0043	Xylaria sp. FL0043	Xylariales; Xylariaceae sensu lato	Endophyte	E9	PRJNA571059	PRJNA569999	This study
XylFL0933	Xylaria sp. FL0933	Xylariales; Xylariaceae sensu lato	Endophyte	E9	PRJNA571065	PRJNA569993	This study
XylFL1042	Xylaria sp. FL1042	Xylariales; Xylariaceae sensu lato	Endophyte	E9	PRJNA571067	PRJNA569991	This study
Entma1	Entoleuca mammata CFL468	Xylariales; Xylariaceae sensu lato	Non-endophyte	Nemania	PRJNA347216	PRJNA463999	Pathobiome Database For Bioenergy Trees Project (R. Hamelin permission)
Hyparg1	Nemania sp. CBS 527.63 (Hypoxylon argillaceum) 1, 2, 3	Xylariales; Xylariaceae sensu lato	Non-endophyte	Nemania	PRJNA583856	PRJNA583855	This study
Nemabo1	Nemania abortiva FL1152	Xylariales; Xylariaceae sensu lato	Endophyte	Nemania	PRJNA571068	PRJNA569990	This study
Nemdif1	Nemania diffusa NC0034 2, 3	Xylariales; Xylariaceae sensu lato	Endophyte	Nemania	PRJNA567232	PRJNA567231	This study
NsAK0226_1	Nemania serpens AK0226	Xylariales; Xylariaceae sensu lato	Endophyte	Nemania	PRJNA567563	PRJNA567564	This study
NsAZ0576_1	Nemania serpens AZ0576 2	Xylariales; Xylariaceae sensu lato	Endophyte	Nemania	PRJNA571055	PRJNA570003	This study
NsCB679_1	Nemania serpens CBS 679.86 2	Xylariales; Xylariaceae sensu lato	Non-endophyte	Nemania	PRJNA567566	PRJNA567565	This study
NeFL0031_2	Nemania sp. FL0031	Xylariales; Xylariaceae sensu lato	Endophyte	Nemania	PRJNA583316	PRJNA583315	This study
NeFL0916_1	Nemania sp. FL0916	Xylariales; Xylariaceae sensu lato	Endophyte	Nemania	PRJNA567092	PRJNA567091	This study
Nemani1	Nemania sp. NC0429	Xylariales; Xylariaceae sensu lato	Endophyte	Nemania	PRJNA571072	PRJNA569986	This study
Porpun1	Poronia punctata CBS 180.79 2	Xylariales; Xylariaceae sensu lato	Non-endophyte	Poronia	PRJNA583847	PRJNA583846	This study
XylFL0594	Xylariaceae sp. FL0594 2, 3	Xylariales; Xylariaceae sensu lato	Endophyte	Poronia	PRJNA571075	PRJNA571180	This study
Xylint1	Xylaria intraflava YMJ 725	Xylariales; Xylariaceae sensu lato	Non-endophyte	Pseudoxylaria "TE"	PRJNA567306	PRJNA567305	This study
Xylni1	Xylaria nigripes YMJ 653	Xylariales; Xylariaceae sensu lato	Non-endophyte	Pseudoxylaria "TE"	PRJNA583850	PRJNA583849	This study
Xy124048_1	Xylaria sp. CBS 124048	Xylariales; Xylariaceae sensu lato	Non-endophyte	Pseudoxylaria "TE"	PRJNA583314	PRJNA583313	This study
KdCBS826_1	Kretzschmaria deusta CBS 826.72 2	Xylariales; Xylariaceae sensu lato	Non-endophyte	Xylaria "HY"	PRJNA567228	PRJNA567227	This study
Kredeu1	Kretzschmaria deusta IL1129 2	Xylariales; Xylariaceae sensu lato	Endophyte	Xylaria "HY"	PRJNA567230	PRJNA567229	This study
Xylarb124340_1	Xylaria arbuscula CBS 124340 2	Xylariales; Xylariaceae sensu lato	Non-endophyte	Xylaria "HY"	PRJNA566940	PRJNA566941	This study
XylarbFL1030	Xylaria arbuscula FL1030 2, 3	Xylariales; Xylariaceae sensu lato	Endophyte	Xylaria "HY"	PRJNA571066	PRJNA569992	This study
Xylbam139988_1	Xylaria bambusicola CBS 139988 2, 3	Xylariales; Xylariaceae sensu lato	Non-endophyte	Xylaria "HY"	PRJNA567573	PRJNA567572	This study
Xyldig1	Xylaria digitata CBS 161.22	Xylariales; Xylariaceae sensu lato	Non-endophyte	Xylaria "HY"	PRJNA583329	PRJNA566944	This study
Xylgra1	Xylaria grammica CBS 120713	Xylariales; Xylariaceae sensu lato	Non-endophyte	Xylaria "HY"	PRJNA571056	PRJNA570002	This study
Xylhyp1	Xylaria hypoxylon OSC100004	Xylariales; Xylariaceae sensu lato	Non-endophyte	Xylaria "HY"	PRJNA332938	na	1000 Fungal Genomes Project (J. Spatafora permission)
XyFL1777_1	Xylaria sp. FL1777	Xylariales; Xylariaceae sensu lato	Non-endophyte	Xylaria "HY"	PRJNA571070	PRJNA569988	This study
Xylven1	Xylaria venustula FL0490 2	Xylariales; Xylariaceae sensu lato	Endophyte	Xylaria "HY"	PRJNA571061	PRJNA569997	This study
Astsub1	Astrocystis sublimbata CBS 130006	Xylariales; Xylariaceae sensu lato	Non-endophyte	Xylaria “PO”	PRJNA567200	PRJNA567199	This study
Xylacu1	Xylaria acuta CBS 122032	Xylariales; Xylariaceae sensu lato	Non-endophyte	Xylaria “PO”	PRJNA567571	PRJNA567570	This study
Xylcas124033_1	Xylaria cf. castorea CBS 124033	Xylariales; Xylariaceae sensu lato	Non-endophyte	Xylaria “PO”	PRJNA567102	PRJNA567101	This study
Xylhel2	Xylaria cf. heliscus FL0509 2, 3	Xylariales; Xylariaceae sensu lato	Endophyte	Xylaria “PO”	PRJNA567302	PRJNA567301	This study
Xylcube1	Xylaria flabelliformis CBS 116.85 (Xylaria cubensis) 1, 2	Xylariales; Xylariaceae sensu lato	Non-endophyte	Xylaria “PO”	PRJNA567304	PRJNA567303	This study
Xylcur114988_1	Xylaria flabelliformis CBS 114988 (Xylaria curta) 1	Xylariales; Xylariaceae sensu lato	Non-endophyte	Xylaria “PO”	PRJNA566942	PRJNA566943	This study
Xylcub1	Xylaria flabelliformis NC1011 2,3	Xylariales; Xylariaceae sensu lato	Endophyte	Xylaria “PO”	PRJNA519174	PRJNA520566	This study
Xyllon1	Xylaria longipes CBS 148.73 3	Xylariales; Xylariaceae sensu lato	Non-endophyte	Xylaria “PO”	PRJNA567186	PRJNA567307	This study
Xylpal124036_1	Xylaria palmicola CBS 124036	Xylariales; Xylariaceae sensu lato	Non-endophyte	Xylaria “PO”	PRJNA567188	PRJNA567187	This study
Xylscr1	Xylaria flabelliformis CBS 123580 (Xylaria scruposa) 1	Xylariales; Xylariaceae sensu lato	Non-endophyte	Xylaria “PO”	PRJNA566945	PRJNA566946	This study
Xyltel121673_1	Xylaria telfairii CBS 121673 2, 3	Xylariales; Xylariaceae sensu lato	Non-endophyte	Xylaria “PO”	PRJNA567190	PRJNA567189	This study
Apimo1	Apiospora montagnei NRRL 25634	Xylariales; Apiosporaceae	NA	Apiospora	PRJNA346435	na	1000 Fungal Genomes Project (J. Spatafora permission)
Eutla1	Eutypa lata UCREL1	Xylariales; Diatrypaceae	NA	Eutypa	PRJNA245135	na	Blanco-Ulate et al. (2013)
Micbo1	Microdochium bolleyi J235TASD1	Xylariales; Microdochiaceae	NA	Microdochium	PRJNA308023	PRJNA372857	David et al. (2016)
Mictri1	Microdochium trichocladiopsis MPI-CAGE-CH-0230	Xylariales; Microdochiaceae	NA	Microdochium	PRJNA370119	PRJNA403253	1000 Fungal Genomes Project (F. Martin permission)
Pestal1	Xylariales sp. NC0098	Xylariales; Sporocadaceae	NA	Sporocadaceae	PRJNA346296	PRJNA519664	This study
Pseve2	Pseudomassariella vexata CBS 129021	Xylariales; Pseudomassariaceae	NA	Pseudomassariella	PRJNA721998	PRJNA372873	Mondo et al. (2017)
Truan1	Truncatella angustata MPI-SDFR-AT-0073	Xylariales; Sporocadaceae	NA	Sporocadaceae	PRJNA347197	PRJNA444680	1000 Fungal Genomes Project (F. Martin permission)
Plecto1	Xylariales sp. AK1849	Xylariales; Xylariaes incerae sedis	NA	NXO-1	PRJNA346300	PRJNA519665	This study
XylPMI506	Xylariales sp. PMI_506	Xylariales; Xylariaes incerae sedis	NA	NXO-2	PRJNA364293	PRJNA403254	1000 Fungal Genomes Project (J. Spatafora permission)
Ophnu1	Ophiostoma novo-ulmi subsp. novo-ulmi H327	Ophiostomatales; Ophiostomataceae	NA	Ophiostomatales	PRJNA173023	na	Forgetta et al. (2015)
Magor1	Magnaporthe grisea 70-15	Magnaporthales; Pyriculariaceae	NA	Magnaporthales	PRJNA13840	na	Dean et al. (2005)
Diaam1	Diaporthe ampelina UCDDA912	Diaporthaceae; Diaporthe	NA	Diaporthales	PRJNA261766	na	Morales-Cruz et al. (2015)
Phaal1	Phaeoacremonium aleophilum UCRPA7	Togniniales; Togniniaceae	NA	Togniniales	PRJNA188116	na	Blanco-Ulate et al. (2013)
Conlig1	Coniochaeta ligniaria NRRL 30616	Coniochaetales; Coniochaetaceae	NA	Coniochaetales	PRJNA223108	na	Jiménez et al. (2017)
Neucr4830_1	Neurospora crassa clade B FGSC 4830	Sordariales; Sordariaceae	NA	Sordariales	na	PRJNA462536	1000 Fungal Genomes Project (F. Martin, P. Gladieux permission)
Thite2	Thielavia terrestris	Sordariales; Chaetomiaceae	NA	Sordariales	PRJNA32847	na	Berka et al. (2011)
Sodal1	Sodiomyces alkalinus	Glomerellales; Plectosphaerellaceae	NA	Glomerellales	PRJNA196044	na	Grum‐Grzhimaylo et al. (2018)
Colto1	Colletotrichum tofieldiae 0861	Glomerellales; Glomerellaceae	NA	Glomerellales	PRJNA286731	na	Hacquard et al. (2016)
Colhig2	Colletotrichum higginsianum IMI 349063	Glomerellales; Glomerellaceae	NA	Glomerellales	PRJNA47061	na	Zampounis et al. (2016)
Fusgr1	Fusarium graminearum NRRL 31084	Hypocreales; Nectriaceae	NA	Hypocreales	PRJNA712357	na	Cuomo et al. (2007)
Acrchr1	Acremonium chrysogenum ATCC 11550	Hypocreales; Hypocreales incertae sedis	NA	Hypocreales	PRJNA248608	na	Terfehr et al (2014)
Pocchl1	Pochonia chlamydosporia 170	Hypocreales; Clavicipitaceae	NA	Hypocreales	PRJNA310157	na	Wang, et al. (2016)
Beaba1	Beauveria bassiana ARSEF 2860	Hypocreales; Cordycipitaceae	NA	Hypocreales	PRJNA38719	na	Xiao, et al. (2012)
Triha1	Trichoderma harzianum CBS 226.95	Hypocreales; Hypocreaceae	NA	Hypocreales	PRJNA207867	PRJNA586584	Druzhinina et al. (2018)
TrireRUTC30_1	Trichoderma reesei RUT C-30	Hypocreales; Hypocreaceae	NA	Hypocreales	PRJNA337417	PRJNA207855	Jourdier, et al. (2017)
1 Isolate name based on its phylogenetic position in the present study and U'Ren et al. (2016). Original names are given in parentheses.
2 Genome used for paired endophyte/non-endophyte comparisons.
3 Taxa used for leaf litter mass loss.

### Sheet: 1b. 96 Ingroup Genome Statistic
Supplementary Table 1b. Genome and assembly information for 96 genomes of Hypoxylaceae and Xylariaceae sensu lato.
JGI Portal ID	Taxon Name*	Sequencing Method	Assembly Method	BUSCOa			Genome Assembly										Transcriptome						Gene models (filtered)
				Eukaryota dataset													Clusters			.fasta			Gene length (bp)		Transcript length (bp)		Exon length (bp)		Intron length (bp)		Protein length (aa)		Exons per gene		Total # of genes
				Single-copy	Duplicated	Fragmented	Assembly size (Mbp)	Coverage depth (x)	# of contigs	# of scaffolds	# of scaffolds >= 2Kbp	Scaffold N50	Scaffold L50 (Mbp)	# of gaps	% of scaffold length in gaps	Three largest Scaffolds (Mbp)	# sequences total	# mapped to genome	% mapped to genome	# sequences total	# mapped to genome	% mapped to genome	Average	Median	Average	Median	Average	Median	Average	Median	Average	Median	Average	Median
Annbov1	Annulohypoxylon bovei var. microspora CBS 124037	Illumina (600 bp)	SPAdes v3.13.0	0.997	0.003	0	41.76	94.2976	500	496	450	60	0.23	4	0	0.67, 0.64, 0.64	46876	46165	0.985	124971490	124334468	0.995	2030	1801	1855	1641	622	390	90	66	485	408	2.98	3	11202
Annmae1	Annulohypoxylon maeteangense CBS 123835	Illumina (600 bp)	SPAdes v3.13.0	0.997	0	0	38.25	145.663	69	64	62	8	1.64	5	0	4.36, 3.21, 2.79	36640	35360	0.965	269724464	88591813	0.328	2038	1804	1870	1649	628	396	87	65	494	416	2.98	3	11000
Annmin1	Annulohypoxylon minutellum CBS 135445	Illumina (600 bp)	SPAdes v3.13.0	0.983	0	0.01	35.66	173.186	543	537	458	72	0.14	6	0	0.66, 0.58, 0.50	39925	38458	0.963	164697190	162502823	0.987	2013	1780	1841	1613	619	388	89	65	481	401	2.97	3	10913
Annmor1	Annulohypoxylon moriforme CBS 123579	Illumina (600 bp)	SPAdes v3.13.0	0.983	0.007	0.007	42.66	128.596	974	967	707	37	0.34	7	0	1.22, 1.20, 1.10	50581	49891	0.986	191043894	189477179	0.992	2050	1827	1882	1668	631	395	87	65	494	417	2.98	3	11683
Annnit1	Annulohypoxylon nitens CBS 120705	Illumina (600 bp)	SPAdes v3.13.0	1	0	0	38.54	132.052	71	71	70	8	1.33	0	0	4.15, 3.86, 2.95	48280	47848	0.991	161849661	161262398	0.996	2044	1826	1883	1668	636	401	84	65	493	416	2.96	3	11873
Annsty1	Annulohypoxylon stygium FL0470	Illumina (300 bp)	SPAdes v3.12.0	1	0	0	38.54	156.36	284	278	233	22	0.42	6	0	1.88, 1.77, 1.40	48997	46599	0.951	216953068	214935148	0.991	2004	1778	1841	1619	629	396	86	64	488	412	2.93	2	11880
Anntru1	Annulohypoxylon truncatum CBS 140777	Illumina (600 bp)	SPAdes v3.13.0	0.993	0	0.007	38.07	151.081	137	130	116	16	0.76	7	0	2.28, 1.73, 1.42	52550	50946	0.969	182713773	181908116	0.996	2053	1834	1884	1674	636	398	88	65	491	415	2.96	3	11151
Roster1	Rostrohypoxylon terebratum CBS 119137	Illumina (600 bp)	SPAdes v3.13.0	0.99	0	0.003	37.28	137.173	422	407	355	38	0.27	15	0	1.46, 1.19, 1.01	55479	53712	0.968	208806471	205851139	0.986	2040	1820	1869	1653	632	399	90	66	486	410	2.96	3	11168
Dalba1	Daldinia bambusicola CBS 122872	Illumina (600 bp)	SPAdes v3.13.0	0.997	0	0.003	38.03	113.7	453	448	374	49	0.25	5	0	0.69, 0.69, 0.67	61250	58847	0.961	224401574	222984342	0.994	2044	1810	1862	1640	630	391	95	69	487	408	2.96	3	10508
Dalcal1	Daldinia caldariorum CBS 122874	Illumina (600 bp)	SPAdes v3.13.0	0.997	0	0.003	35.56	124.35	49	45	44	8	1.44	4	0	3.98, 3.89, 2.65	49053	47829	0.975	123653493	123066060	0.995	2053	1832	1870	1655	628	393	94	70	486	409	2.98	3	10402
Daldec1	Daldinia decipiens CBS 113046	Illumina (600 bp)	SPAdes v3.13.0	0.987	0	0.01	35.26	141.862	100	96	95	16	0.79	4	0	1.87, 1.81, 1.44	43789	42964	0.981	134325805	133536866	0.994	2024	1803	1856	1645	618	389	86	65	483	406	3	3	10742
DalEC12_1	Daldinia eschscholtzii EC12	Solexa	NA				37.55	117.5	512	398	225	14	0.89	114	0.3	2.53, 1.87, 1.73	75900	75308	0.992	34196	32103	0.939	1811	1591	1638	1433	568	356	94	66	467	393	2.89	2	11173
Dales1	Daldinia eschscholtzii FL0578	Illumina (600 bp)	SPAdes v3.13.0	0.997	0	0.003	36.82	140.6	222	219	191	27	0.48	3	0	1.62, 1.21, 0.90	49610	48315	0.974	147958527	146705914	0.992	2025	1799	1856	1638	625	395	88	66	485	411	2.97	3	11046
Dalgra1	Daldinia grandis CBS 114736	PacBio (>10 kb)	PacBio, SEQUEL Falcon	0.993	0	0.007	37.51	257.6	26	26	26	6	2.70	0	0	3.75, 3.55, 3.40	45052	43960	0.976	233643083	232309435	99.4%	2036	1814	1863	1653	622	388	88	66	487	410	3.00	3	10546
DallocAZ0526_2	Daldinia loculata AZ0526	PacBio (10 kb)	Falcon	0.99	0	0.01	35.62	227.27	128	128	128	21	0.51	0	0	2.16, 1.51, 1.02	46413	45426	0.979	214109405	212473874	0.992	2015	1793	1845	1639	618	385	88	65	481	404	2.99	3	10820
Dalloc1	Daldinia loculata CBS 113971	Illumina (600 bp)	SPAdes v3.13.0	0.987	0	0.007	37.82	93.29	268	260	227	29	0.44	8	0	1.31, 1.17, 1.01	40431	39747	0.983	148587647	147233163	0.991	2014	1783	1845	1623	620	392	88	65	482	404	2.97	3	10825
DaFL1419_1	Daldinia sp. FL1419	Illumina (300 bp)	SPAdes v3.12.0	0.987	0	0.007	42.56	42.4133	894	889	729	67	0.19	5	0	0.79, 0.64, 0.59	42080	40628	97 %	97472501	96217631	99 %	2023	1792	1853	1636	626	394	89	65	482	406	2.96	3	10476
Dalver1	Daldinia vernicosa CBS 139.73	Illumina (300 bp)	SPAdes v3.12.0	0.993	0	0.003	35.84	164.608	285	275	219	22	0.55	10	0	1.38, 1.26, 1.14	36973	33399	0.903	94601692	92441748	97.7%	2003	1765	1838	1605	623	389	87	65	490	411	2.95	2	10674
Durrog2	Durotheca (Theissenia) rogersii YMJ 92031201	PacBio (10 kb)	Falcon	0.974	0.013	0.007	48.18	689.71	155	155	155	12	0.95	0	0	3.32, 3.05, 3.01	57208	55641	0.973	152395542	151239243	0.992	2011	1776	1812	1584	624	391	106	75	472	390	2.91	2	10535
Whamic1	Whalleya microplaca YMJ1829	Illumina (600 bp)	SPAdes v3.13.0	0.983	0.007	0.007	48.32	97.8522	148	145	144	23	0.65	3	0	1.96, 1.75, 1.55	56934	56010	0.984	171487768	170390398	0.994	2029	1800	1843	1621	602	380	93	65	482	403	3.06	3	12553
XylFL0662B	Hypoxylaceae sp. FL0662B	PacBio (>10 kb)	PacBio, SEQUEL Falcon	0.98	0.007	0	45.91	233.17	470	470	455	61	0.22	0	0	1.08, 0.96, 0.91	66303	61319	93 %	196207645	190953424	97 %	2000	1776	1802	1590	585	362	97	66	473	394	3.08	3	11917
Hypfus1	Hypoxylon fuscum CBS 119018	Illumina (600 bp)	SPAdes v3.13.0	0.987	0.007	0	39.05	110.249	570	552	439	64	0.19	18	0	0.64, 0.61, 0.57	47348	46726	0.987	153881199	153137535	0.995	1982	1764	1813	1602	611	386	88	65	478	401	2.96	3	12268
Hypcer1	Hypoxylon cercidicola CBS 119009	Illumina (600 bp)	SPAdes v3.13.0	0.99	0.007	0	36.62	148.116	63	60	59	9	1.3	3	0	4.05, 2.56, 2.25	46793	46188	0.987	188775478	187920693	0.995	2000	1778	1840	1622	626	393	85	63	482	401	2.94	2	11824
Hyprub1	Hypoxylon rubiginosum CBS 119005	Illumina (600 bp)	SPAdes v3.13.0	0.997	0.003	0	42.16	114.36	573	568	483	62	0.21	5	0	0.82, 0.71, 0.70	47925	47327	0.988	159948860	159325663	0.996	2011	1791	1837	1617	615	388	89	66	483	405	2.99	3	12728
HyprubER1909_1	Hypoxylon rubiginosum ER1909	Illumina (600 bp)	SPAdes v3.13.0	0.983	0.01	0	44.16	90.53	484	472	337	30	0.44	12	0	1.79, 1.41, 1.23	39530	37323	0.944	114450163	113242832	0.989	1994	1762	1828	1606	612	388	85	64	485	407	2.99	3	13953
HyFL1284_2	Hypoxylon sp. FL1284	PacBio (10 kb)	Falcon	0.99	0.007	0.003	37.09	442.84	35	35	35	6	2.32	0	0	5.04, 3.73, 3.67	51320	50316	0.98	195722185	194256081	0.993	2024	1798	1849	1632	626	394	91	67	483	402	2.96	3	10896
HyFL1150_1	Hypoxylon sp. FL1150	Illumina (600 bp)	SPAdes v3.13.0	0.99	0.003	0.003	41.56	130.72	797	778	637	64	0.21	19	0	0.90, 0.57, 0.55	50774	49873	0.982	162544742	160854739	0.99	1987	1777	1812	1601	617	387	93	65	475	398	2.94	3	11226
Hypcro1	Hypoxylon crocopeplum CBS 119004	Illumina (600 bp)	SPAdes v3.13.0	0.993	0.007	0	40.73	139.155	182	180	160	17	0.76	2	0	2.54, 1.91, 1.62	45685	45276	0.991	168181642	167476093	0.996	2008	1779	1843	1624	612	388	84	64	485	408	3.01	3	12441
HyNC1633_2	Hypoxylon sp. NC1633	PacBio (10 kb)	Falcon	0.99	0.007	0	40.12	521.35	139	139	139	18	0.66	0	0	2.10, 1.65, 1.62	52250	50922	0.975	160837453	158447259	0.985	2028	1811	1852	1637	618	388	90	66	485	405	3	3	11290
Hypfra2	Hypoxylon fragiforme CBS 206.31	PacBio (10 kb)	Falcon	0.99	0.003	0.003	36.4	711.02	15	15	15	5	3.87	0	0	4.74, 4.45, 4.16	54092	52875	0.978	235188774	233750779	0.994	2065	1853	1878	1670	632	392	97	72	484	408	2.97	3	10263
HypCO275_1	Hypoxylon sp. CO27-5	Solexa	NA	NA	NA	NA	46.59	138.1	580	505	473	83	0.18	75	0	0.58, 0.52, 0.51	91864	91523	0.996	33443	31498	0.942	1800	1540	1590	1380	548	332	112	65	459	384	2.9	2	12256
HypEC38_3	Hypoxylon sp. EC38	Solexa	NA	NA	NA	NA	47.72	116.1	582	288	225	16	0.99	294	0.3	3.25, 2.46, 1.96	38317	35866	0.936	na	na	na	1793	1535	1580	1377	539	324	112	64	458	381	2.93	2	12534
HyFL0543_1	Hypoxylon sp. FL0543	Illumina (300 bp)	SPAdes v3.12.0	0.997	0.003	0	38.12	124.889	76	62	59	8	1.36	14	0	3.60, 3.23, 2.57	44884	43126	0.961	109740755	108038618	98.4%	2009	1795	1845	1641	628	398	87	64	482	406	2.94	3	10873
HyFL0890_1	Hypoxylon sp. FL0890	Illumina (300 bp)	SPAdes v3.12.0	0.983	0.007	0.003	40.41	145.548	107	83	79	16	0.83	24	0	2.00, 1.81, 1.61	36605	33607	92 %	114585243	112116343	98 %	1987	1751	1825	1604	622	394	86	64	479	401	2.93	2	11210
HyFL1857_1	Hypoxylon sp. FL1857	Illumina (300 bp)	SPAdes v3.13.0	0.987	0.007	0.003	43.39	135.392	159	146	134	22	0.68	13	0	1.52, 1.47, 1.33	34741	33746	97 %	60636518	59954292	99 %	1950	1736	1788	1583	606	379	85	64	483	407	2.95	2	11993
HyNC0597_1	Hypoxylon sp. NC0597	PacBio (10 kb)	Falcon	0.993	0	0.003	35.92	319.09	97	97	97	17	0.66	0	0	2.33, 1.61, 1.56	60372	58860	98 %	214005750	207672025	97 %	2007	1790	1836	1630	614	382	88	65	481	405	2.99	3	11188
Hypmon1	Hypoxylon monticulosum FL0542	Illumina (300 bp)	SPAdes v3.12.0	0.997	0.003	0	42.44	139.167	162	157	142	18	0.74	5	0	3.17, 2.15, 1.51	34214	32478	0.949	112221591	110501200	98.5%	2020	1790	1858	1636	628	398	85	63	492	412	2.96	2	12167
Hypsub2	Hypoxylon submonticulosum NC0708	PacBio (10 kb)	Falcon	0.993	0	0	40.05	392.49	123	123	122	15	0.92	0	0	1.98, 1.92, 1.80	50712	50033	0.987	236435217	235091538	0.994	2012	1786	1847	1629	628	397	87	64	482	406	2.94	3	11421
HypCI4A_1	Hypoxylon sp. CI-4A	Solexa	NA	NA	NA	NA	37.7	114.6	944	899	487	35	0.35	45	0.1	1.16, 1.14, 1.02	67109	66854	0.996	24437	23983	0.981	1761	1541	1600	1390	564	354	89	65	459	384	2.84	2	11712
Hyptru1	Hypoxylon trugodes CBS 135444	Illumina (600 bp)	SPAdes v3.13.0	0.993	0.003	0	39.35	135.878	74	74	60	5	3.59	0	0	4.87, 4.36, 4.16	45710	45028	0.985	172402837	171270776	0.993	2010	1785	1852	1629	622	394	82	63	485	408	2.98	3	11996
Antav1	Anthostoma avocetta NRRL 3190	Illumina	NA	NA	NA	NA	56.23	117.7	1038	786	525	15	1.12	252	0	4.77, 3.57, 2.65	30985	30269	98 %	na	na	na	1711	1452	1498	1278	511	306	112	67	436	354	2.93	2	15755
XyAK1471_1	Xylariaceae sp. AK1471	PacBio (10 kb)	Falcon	0.974	0.01	0.017	52.74	272.16	96	96	96	13	1.19	0	0	4.79, 3.71, 2.08	51858	51056	0.985	191499229	190278426	0.994	1974	1744	1782	1567	584	363	96	67	473	391	3.05	3	14675
Bisma1	Biscogniauxia marginata CBS 124505	Illumina (300 bp)	SPAdes v3.13.0	0.987	0.003	0.01	45.59	153.7	401	265	254	41	0.32	136	0	1.68, 1.05, 0.94	51127	47603	0.931	162768850	158545721	0.974	2017	1797	1822	1611	601	372	97	68	477	400	3.03	3	11381
Bisme1	Biscogniauxia mediterranea AZ0048	Illumina (300 bp)	SPAdes v3.13.0	0.987	0.003	0.01	44.78	133.5	634	620	589	94	0.15	14	0	0.64, 0.51, 0.50	68003	64867	0.954	278914141	271622801	0.974	2026	1819	1816	1621	611	381	108	75	470	393	2.97	3	11079
Bismed1	Biscogniauxia mediterranea CBS 129072	Illumina (600 bp)	SPAdes v3.13.0	0.983	0.007	0.007	44.04	122.89	466	452	397	55	0.27	14	0	1.25, 0.75, 0.62	63139	61796	0.979	180576018	179584418	0.995	2027	1805	1817	1596	607	378	108	75	473	396	2.99	3	11018
Bisnum1	Biscogniauxia nummularia BnCUCC2015	PacBio	Falcon	NA	NA	NA	41.16	114.73	57	57	57	11	1.24	0	0	3.71, 2.56, 2.27	47425	44583	94 %	147828922	145699815	99 %	1738	1514	1553	1333	532	320	99	70	452	375	2.92	2	11671
Biscog1	Biscogniauxia sp. FL1348	PacBio (>10 kb)	Falcon	0.993	0	0.007	41.73	317.58	143	143	143	24	0.55	0	0	2.89, 1.35, 1.31	62915	61420	0.976	218690904	217265233	99.3%	2055	1844	1849	1641	618	386	105	75	479	401	2.99	3	10869
CtCBS203_1	Camillea tinctor CBS 203.56	Illumina (600 bp)	SPAdes v3.13.0	0.974	0.003	0.013	45.01	129.633	247	229	201	26	0.53	18	0	1.83, 1.79, 1.40	66257	64738	0.977	184544733	180326527	0.977	2046	1834	1842	1640	609	381	103	74	477	399	3.02	3	11860
XylFL2044	Xylariaceae sp. FL2044	PacBio (10 kb)	Falcon	0.977	0.003	0.003	47.51	562.99	111	111	110	16	1.08	0	0	2.13, 1.98, 1.81	63529	62286	0.98	201641202	199983916	99.2%	1980	1766	1777	1575	600	379	105	73	465	389	2.96	3	14033
XyFL0641_1	Xylariaceae sp. FL0641	PacBio (>10 kb)	Falcon	0.95	0.017	0.013	38.11	157.03	213	213	213	33	0.38	0	0	1.17, 1.07, 0.96	57952	54743	0.945	231706363	225216777	0.972	1950	1730	1774	1558	616	386	96	67	469	388	2.88	2	11789
XylFL0016	Barrmaeliaceae sp. FL0016	Illumina (300 bp)	SPAdes v3.12.0	0.99	0	0.007	39.36	151.645	97	91	88	17	0.80	6	0	2.16, 1.73, 1.71	49670	46745	94 %	102075715	99465793	97 %	1984	1779	1815	1611	623	395	91	64	475	401	2.91	2	11844
XyFL0804_2	Barrmaeliaceae sp. FL0804	PacBio (10 kb)	Falcon	0.98	0.01	0.01	45.7	205.75	28	28	28	5	3.47	0	0	5.55, 5.22, 5.12	58781	57832	0.984	205893133	204925819	0.995	2033	1825	1789	1577	587	354	121	80	470	393	3.05	3	11806
XylFL1019	Xylariaceae sp. FL1019	Illumina (300 bp)	SPAdes v3.12.0	0.987	0.007	0	51.35	117.024	128	102	100	18	0.93	26	0	3.07, 2.48, 2.37	53149	51948	98 %	99616889	98063332	98 %	1961	1743	1776	1563	595	370	95	66	470	392	2.98	2	12419
XyFL1272_2	Xylariaceae sp. FL1272	PacBio (10 kb)	Falcon	0.983	0.017	0	50.25	125.86	143	143	143	21	0.72	0	0	2.51, 1.77, 1.71	51247	50551	0.986	130994113	129871747	0.991	1946	1726	1762	1552	585	366	94	66	466	388	3.01	3	13459
XylFL0255	Clypeosphaeriaceae sp. FL0255	Illumina (300 bp)	SPAdes v3.12.0	0.983	0.007	0.007	50.39	118.08	543	512	443	46	0.31	31	0	1.59, 1.49, 1.12	45541	43648	96 %	112025281	110224230	98 %	1954	1734	1765	1547	582	361	95	68	469	389	3.03	3	13390
XylFL1651	Xylariaceae sp. FL1651	Illumina (300 bp)	SPAdes v3.12.0	0.997	0	0	52.59	113.234	177	146	145	18	0.98	31	0	2.28, 2.09, 2.05	63708	62175	98 %	93579243	91955039	98 %	2015	1791	1817	1602	587	356	97	66	488	406	3.09	3	12860
XyFL0064_1	Xylaria sp. FL0064	PacBio (10 kb)	Falcon	0.983	0.01	0.007	42.83	473.4	79	79	79	13	1.1	0	0	4.95, 2.44, 2.12	60742	60030	0.988	159906757	159194613	0.996	2041	1819	1839	1628	579	361	94	68	483	404	3.18	3	12075
XylFL0043	Xylaria sp. FL0043	Illumina (300 bp)	SPAdes v3.12.0	0.99	0.003	0.007	44.51	126.952	946	933	612	38	0.34	13	0	1.66, 1.35, 1.34	44887	40939	91 %	111632129	109473155	98 %	2036	1797	1835	1601	586	364	96	69	490	412	3.13	3	11819
XylFL0933	Xylaria sp. FL0933	Illumina (300 bp)	SPAdes v3.12.0	0.993	0.003	0	46.49	127.713	517	505	400	28	0.46	12	0	1.78, 1.49, 1.41	44864	43388	97 %	103840106	101801611	98 %	2063	1820	1861	1637	595	376	97	69	488	409	3.13	3	11854
XylFL1042	Xylaria sp. FL1042	Illumina (300 bp)	SPAdes v3.12.0	0.954	0.023	0.01	56.98	105.726	2508	2489	1872	112	0.15	19	0	0.82, 0.68, 0.63	42683	40371	95 %	91401770	89542860	98 %	2043	1816	1838	1618	583	362	97	69	484	406	3.15	3	12101
Entma1	Entoleuca mammata CFL468	PacBio	Falcon	NA	NA	NA	47.2	81.62	203	203	201	30	0.48	0	0	1.26, 1.19, 1.15	47565	46447	0.976	87297002	86343159	0.989	1726	1514	1531	1308	518	317	102	73	439	360	2.96	2	11498
Hyparg1	Nemania sp. CBS 527.63	Illumina (600 bp)	SPAdes v3.13.0	0.987	0.007	0	54.44	99.29	2090	2073	1446	103	0.15	17	0	1.05, 0.71, 0.64	57172	56338	0.985	175451087	174790276	0.996	2032	1811	1832	1620	588	364	97	68	484	407	3.12	3	12590
Nemabo1	Nemania abortiva FL1152	Illumina (300 bp)	SPAdes v3.12.0	0.99	0.003	0.003	49.61	116.235	898	888	635	80	0.20	10	0	1.08, 0.86, 0.60	41552	38775	93 %	87729460	86609480	99 %	2034	1799	1838	1611	581	363	92	67	492	412	3.16	3	14125
Nemdif1	Nemania diffusa NC0034	Illumina (600 bp)	SPAdes v3.13.0	0.983	0.007	0.003	51.52	84.788	1953	1923	1371	107	0.13	30	0	0.75, 0.69, 0.69	53265	52374	0.983	158358640	157665357	0.996	2041	1817	1838	1623	584	362	96	68	487	409	3.15	3	12570
NsAK0226_1	Nemania serpens AK0226	Illumina (600 bp)	SPAdes v3.13.0	0.99	0.003	0.007	43.2	105.268	709	694	649	85	0.15	15	0	0.70, 0.58, 0.56	52842	51013	0.965	181001413	179655221	0.993	2067	1828	1857	1626	598	372	102	72	484	403	3.11	3	10924
NsAZ0576_1	Nemania serpens AZ0576	Illumina (300 bp)	SPAdes v3.12.0	0.987	0.007	0.003	49.48	121.434	574	565	487	44	0.36	9	0	1.31, 1.09, 1.03	44245	41433	0.936	116395055	114108885	0.98	2074	1836	1867	1633	600	368	100	71	495	413	3.11	3	11778
NsCB679_1	Nemania serpens CBS 679.86	Illumina (600 bp)	SPAdes v3.13.0	0.983	0.013	0	48.89	87.3009	413	395	372	43	0.34	18	0	1.88, 1.37, 1.34	59420	58552	0.985	202984359	202101766	0.996	2055	1818	1851	1629	597	374	99	70	483	401	3.1	3	12184
NeFL0031_2	Nemania sp. FL0031	PacBio (10 kb)	Falcon	0.974	0.013	0.007	54.66	285.11	211	211	210	32	0.54	0	0	1.48, 1.34, 1.18	59139	57887	0.979	208090023	206004311	0.99	2051	1819	1850	1629	581	363	94	68	487	409	3.18	3	13572
NeFL0916_1	Nemania sp. FL0916	Illumina (600 bp)	SPAdes v3.13.0	0.99	0.007	0.003	45.47	117.773	619	608	536	47	0.27	11	0	1.17, 1.01, 1.01	53928	53256	0.988	174917212	173554359	0.992	2105	1862	1908	1675	612	381	95	70	500	415	3.12	3	11921
Nemani1	Nemania sp. NC0429	Illumina (300 bp)	SPAdes v3.12.0	0.987	0.007	0.003	47.85	127.83	394	379	356	38	0.33	15	0	1.41, 1.11, 1.10	53002	50664	0.956	220489104	219139548	0.994	2083	1851	1871	1650	607	378	104	73	488	405	3.08	3	11703
Porpun1	Poronia punctata CBS 180.79	Illumina (600 bp)	SPAdes v3.13.0	0.977	0.01	0.007	47.99	79.56	1401	1356	1073	97	0.14	45	0	0.69, 0.68, 0.60	55153	54065	0.98	171682374	170982819	0.996	2101	1861	1892	1662	609	375	101	75	492	412	3.11	3	9862
XylFL0594	Xylariaceae sp. FL0594	Illumina (300 bp)	SPAdes v3.12.0	0.977	0.007	0.01	35.62	174.265	603	563	470	56	0.19	40	0	0.83, 0.58, 0.49	50347	48114	96 %	116442067	113964306	98 %	2072	1850	1865	1651	612	379	103	76	485	408	3.05	3	10461
Xylint1	Xylaria intraflava YMJ 725	Illumina (600 bp)	SPAdes v3.13.0	0.993	0.003	0	35.93	106.81	462	438	342	42	0.23	24	0	1.07, 0.87, 0.79	46468	45598	0.981	161344931	160719140	0.996	2053	1812	1864	1625	619	382	96	70	490	405	3.01	3	9861
Xylni1	Xylaria nigripes YMJ 653	PacBio (10 kb)	Falcon	0.99	0	0.003	34.6	895.41	64	64	64	12	1.10	0	0	2.42, 1.85, 1.70	50110	48750	97 %	157039332	154696974	99 %	2067	1843	1876	1662	619	372	96	70	487	406	3.03	3	8815
Xy124048_1	Xylaria sp. CBS 124048	Illumina (600 bp)	SPAdes v3.13.0	0.98	0.01	0.003	33.73	150.22	362	310	270	41	0.27	52	0	0.86, 0.75, 0.72	62063	59305	0.956	184894722	183553490	0.993	2052	1837	1847	1636	617	375	105	76	480	400	2.99	3	8901
KdCBS826_1	Kretzschmaria deusta CBS 826.72	Illumina (600 bp)	SPAdes v3.13.0	0.99	0.003	0.007	49.73	113.2	1440	1433	1198	81	0.17	7	0	0.95, 0.87, 0.64	58713	57897	0.986	214502888	213650194	0.996	2002	1783	1803	1593	580	359	96	68	474	393	3.11	3	12520
Kredeu1	Kretzschmaria deusta IL1129	PacBio (>10 kb)	Falcon	0.99	0.01	0	56.08	282.71	125	125	125	20	0.83	0	0	3.54, 2.30, 2.28	52921	51955	98 %	183884185	182939824	100 %	1983	1758	1784	1563	579	361	97	68	470	387	3.08	3	13003
Xylarb124340_1	Xylaria arbuscula CBS 124340	Illumina (600 bp)	SPAdes v3.13.0	0.993	0.003	0	51.16	86.19	112	89	86	18	1.11	23	0	2.35, 1.96, 1.88	50596	49778	0.984	151812342	150785529	0.993	2021	1800	1827	1615	585	368	94	68	480	401	3.12	3	12946
XylarbFL1030	Xylaria arbuscula FL1030	Illumina (300 bp)	SPAdes v3.12.0	0.99	0.003	0.007	52.12	111.166	1339	1321	1009	76	0.20	18	0	1.21, 0.92, 0.86	41926	39495	94 %	103827485	101952040	98 %	2041	1817	1844	1626	590	374	95	69	489	410	3.12	3	12936
Xylbam139988_1	Xylaria bambusicola CBS 139988	Illumina (600 bp)	SPAdes v3.13.0	0.993	0	0.003	45.71	80.58	251	233	212	23	0.56	18	0	2.30, 2.26, 1.66	56785	55957	0.985	169364667	167883151	0.991	2035	1804	1837	1616	585	362	94	68	482	401	3.14	3	12121
Xyldig1	Xylaria digitata CBS 161.22	Illumina (600 bp)	SPAdes v3.13.0	0.98	0.007	0.007	58.42	85.84	895	888	807	85	0.18	7	0	1.46, 0.90, 0.78	54314	53498	0.985	137599963	136686478	0.993	2029	1805	1821	1614	567	354	96	67	479	399	3.21	3	12640
Xylgra1	Xylaria grammica CBS 120713	Illumina (300 bp)	SPAdes v3.12.0	0.987	0.007	0.003	50.76	111.935	855	838	631	38	0.38	17	0	1.50, 1.24, 1.12	47689	43562	91 %	110257795	107166122	97 %	2017	1783	1823	1599	585	366	94	68	484	404	3.12	3	13181
Xylhyp1	Xylaria hypoxylon OSC100004	Illumina	NA	NA	NA	NA	42.85	148.6	1015	990	553	55	0.22	25	0	0.95, 0.89, 0.79	40140	38203	95 %	225582918	218310003	97 %	1776	1552	1586	1368	530	330	97	68	442	363	2.99	2	13084
XyFL1777_1	Xylaria sp. FL1777	Illumina (300 bp)	SPAdes v3.12.0	0.983	0	0.017	60.31	101.352	976	948	855	69	0.24	28	0	1.14, 0.90, 0.89	76424	67796	89 %	319663781	317256968	99 %	2051	1832	1843	1637	582	354	98	69	485	405	3.16	3	11673
Xylven1	Xylaria venustula FL0490	Illumina (300 bp)	SPAdes v3.12.0	0.987	0.003	0.007	50.83	117.841	417	392	360	39	0.43	25	0	1.25, 1.14, 1.06	52533	50546	96 %	102210938	100371236	98 %	2023	1795	1818	1605	580	357	98	68	479	402	3.14	3	12428
Astsub1	Astrocystis sublimbata CBS 130006	PacBio (10 kb)	Falcon	0.954	0.036	0.003	42.78	326.8	212	212	209	24	0.54	0	0	1.56, 1.34, 1.31	48864	46670	0.955	151987625	147949583	97.3%	2043	1810	1841	1614	591	374	98	71	484	400	3.11	3	12484
Xylacu1	Xylaria acuta CBS 122032	Illumina (600 bp)	SPAdes v3.13.0	0.987	0.003	0.003	47.2	73.5059	807	761	585	41	0.36	46	0	1.47, 0.95, 0.94	54620	53154	0.973	134717547	133484009	0.991	2013	1789	1810	1595	576	357	97	68	475	394	3.14	3	12486
Xylcas124033_1	Xylaria cf. castorea CBS 124033	Illumina (600 bp)	SPAdes v3.13.0	0.983	0.003	0.013	45.89	81.5292	468	461	382	22	0.56	7	0	2.31, 1.71, 1.67	56734	56014	0.987	188105552	187236281	0.995	2036	1813	1839	1623	588	367	95	68	480	402	3.13	3	12064
Xylhel2	Xylaria cf. heliscus FL0509	PacBio (>10 kb)	Falcon	0.997	0.003	0	44.92	129.42	72	72	72	11	1.54	0	0	3.79, 2.61, 2.39	51923	50871	0.98	165872566	165094364	0.995	2040	1819	1838	1626	586	365	97	69	486	408	3.14	3	12156
Xylcube1	Xylaria flabelliformis CBS 116.85	Illumina (600 bp)	SPAdes v3.13.0	0.993	0.003	0.003	44.85	93.8567	344	333	285	29	0.44	11	0	1.65, 1.35, 1.29	52022	51170	0.984	152708199	151627570	0.993	2052	1812	1860	1636	591	368	91	66	491	410	3.15	3	12717
Xylcur114988_1	Xylaria flabelliformis CBS 114988	Illumina (600 bp)	SPAdes v3.13.0	0.993	0	0.007	43.92	100.812	275	269	236	30	0.39	6	0	2.32, 1.91, 1.21	57733	56888	0.985	210612902	209405471	0.994	2052	1814	1865	1634	592	368	89	66	492	409	3.15	3	13038
Xylcub1	Xylaria flabelliformis NC1011	Production RnD, Tubes	Falcon	0.983	0.003	0.003	41.61	243.01	198	198	194	27	0.46	0	0	1.50, 1.20, 1.16	45643	40951	0.897	138260941	134406371	0.972	1907	1669	1719	1500	550	339	91	66	485	404	3.13	3	12391
Xyllon1	Xylaria longipes CBS 148.73	Illumina (600 bp)	SPAdes v3.13.0	0.99	0.003	0.003	50.75	87.05	988	974	792	57	0.24	14	0	1.32, 1.03, 0.83	55311	54518	0.986	179452122	177327317	0.988	2026	1792	1821	1600	576	358	97	68	478	398	3.16	3	12544
Xylpal124036_1	Xylaria palmicola CBS 124036	Illumina (600 bp)	SPAdes v3.13.0	0.983	0.007	0.007	43.87	131.144	560	548	478	35	0.37	12	0	1.42, 1.24, 1.01	58579	57593	0.983	186223704	185312063	0.995	2049	1824	1849	1632	595	372	96	69	484	405	3.11	3	11559
Xylscr1	Xylaria flabelliformis CBS 123580	Illumina (600 bp)	SPAdes v3.13.0	0.993	0	0.007	46.64	84.2	597	589	406	25	0.63	8	0	2.09, 1.95, 1.36	49398	48916	0.99	149498663	148844026	0.996	2056	1830	1871	1650	599	376	89	66	493	412	3.12	3	13082
Xyltel121673_1	Xylaria telfairii CBS 121673	Illumina (600 bp)	SPAdes v3.13.0	0.974	0	0.017	46.92	82.8458	1051	1027	735	66	0.2	24	0	0.99, 0.88, 0.71	58218	56944	0.978	234978959	233656898	0.994	2056	1821	1854	1624	583	362	94	68	490	406	3.18	3	12758
a BUSCO results are shown only for genomes generated in this study.
