## Supplementary Table 2 for "Secondary metabolism drives ecological breadth in the Xylariaceae"

### Sheet: STable2. Repetitive elements
Supplementary Table 2. RepeatMasker, RepeatScout, and RepBase Update classification of repetitive elements for 96 genomes of Hypoxylaceae and Xylariaceae sensu lato
JGI Portal ID	Taxon Name*	Genome size (bp)	Total repeat contenta (bp)	Total repeat contenta (%)	Total repeat counta	Total Repeat count-uniquea	RepeatScout content (bp)	RepeatScout content (%)	RepeatScout count	RepeatScout count-unique	RepeatMasker content (bp)	RepeatMasker content (%)	RepeatMasker count	RepeatMasker count-unique	RepeatMasker-Repbase Update
															RepBase (NA) content (bp)	RepBase (NA) content (%)	RepBase (NA) count	5SrRNA_AN. content (bp)	5SrRNA_AN. content (%)	5SrRNA_AN. Count	Crypton content (bp)	Crypton content (%)	Crypton count	DNA transposon content (bp)	DNA transposon content (%)	DNA transposon count	LTR Retrotransposon content (bp)	LTR Retrotransposon content (%)	LTR Retrotransposon count	Multicopy gene content (bp)	Multicopy gene content (%)	Multicopy gene count	Non-LTR Retrotransposon content (bp)	Non-LTR Retrotransposon content (%)	Non-LTR Retrotransposon count	Non-autonomous content (bp)	Non-autonomous content (%)	Non-autonomous count	Satellite content (bp)	Satellite content (%)	Satellite count	Simple Repeat content (bp)	Simple Repeat content (%)	Simple Repeat count	Transposable Element content (bp)	Transposable Element content (%)	Transposable Element count
Annbov1	Annulohypoxylon bovei var. microspora CBS124037	41757595	432118	1.03482	2369	1525	284585	0.681517	1288	576	147533	0.353308	1081	949	7788	0.0186505	22	126	0.000301742	2	337	0.000807039	4	18516	0.0443416	171	100765	0.241309	640	10404	0.0249152	95	8123	0.0194527	126	235	0.000562772	5	394	0.000943541	4	0	0	0	845	0.00202358	12
Annmae1	Annulohypoxylon maeteangense CBS 123835	38244389	121427	0.317503	1154	920	51213	0.13391	358	181	70214	0.183593	796	739	2715	0.00709908	20	0	0	0	0	0	0	8533	0.0223118	119	38096	0.099612	445	13441	0.035145	109	6235	0.016303	87	48	0.000125509	1	161	0.000420977	1	72	0.000188263	1	848	0.00221732	12
Annmin1	Annulohypoxylon minutellum CBS 135445	35659322	256600	0.719587	1326	1107	56250	0.157743	334	200	200350	0.561845	992	907	6661	0.0186795	12	0	0	0	62	0.000173868	1	44163	0.123847	220	124519	0.349191	576	2694	0.00755483	26	18939	0.0531109	128	0	0	0	94	0.000263606	1	0	0	0	3069	0.00860645	25
Annmor1	Annulohypoxylon moriforme CBS 123579	42657950	192813	0.451998	1508	1183	132648	0.310957	797	498	60165	0.141041	711	685	6583	0.0154321	23	67	0.000157063	1	171	0.000400863	3	11436	0.0268086	149	25630	0.0600826	366	3828	0.00897371	34	10153	0.023801	121	0	0	0	175	0.00041024	1	0	0	0	2122	0.00497445	13
Annnit1	Annulohypoxylon nitens CBS 120705	38537738	84040	0.218072	734	693	1479	0.0038378	8	5	82561	0.214234	726	688	12061	0.0312966	28	0	0	0	159	0.000412583	2	8669	0.0224948	111	49007	0.127166	428	3485	0.00904308	30	7518	0.0195082	108	0	0	0	537	0.00139344	4	0	0	0	992	0.0025741	13
Annsty1	Annulohypoxylon stygium FL0470	38544348	121945	0.316376	797	749	18980	0.049242	43	28	102965	0.267134	754	721	9471	0.0245717	21	0	0	0	104	0.000269819	1	16117	0.0418142	113	63782	0.165477	468	3466	0.00899224	29	7189	0.0186512	103	0	0	0	164	0.000425484	1	0	0	0	2589	0.00671694	17
Anntru1	Annulohypoxylon truncatum CBS 140777	38066773	80632	0.211817	782	672	24477	0.0643002	151	76	56155	0.147517	631	596	8335	0.0218957	29	0	0	0	47	0.000123467	1	9985	0.0262302	110	24837	0.0652459	344	6580	0.0172854	54	5062	0.0132977	74	66	0.00017338	1	246	0.000646233	2	0	0	0	997	0.00261908	16
Dalba1	Daldinia bambusicola CBS 122872	38028086	106559	0.280211	1085	886	26414	0.0694592	234	86	80145	0.210752	851	800	14534	0.0382191	28	0	0	0	106	0.000278741	2	11049	0.0290548	163	38634	0.101593	480	4647	0.0122199	42	7995	0.0210239	104	150	0.000394445	3	1542	0.0040549	9	69	0.000181445	1	1287	0.00338434	17
Dalcal1	Daldinia caldariorum CBS 122874	35554593	242893	0.683155	1507	1058	164796	0.463501	717	319	78097	0.219654	790	739	9001	0.025316	33	0	0	0	217	0.000610329	4	10379	0.0291917	152	44659	0.125607	460	3667	0.0103137	32	8117	0.0228297	89	75	0.000210943	1	285	0.000801584	2	85	0.000239069	1	1562	0.00439324	15
Daldec1	Daldinia decipiens CBS 113046	35254407	122873	0.348532	1208	856	49904	0.141554	454	148	72969	0.206978	754	708	8774	0.0248877	30	0	0	0	127	0.000360239	1	16672	0.0472905	183	35966	0.102018	397	4233	0.012007	40	6135	0.0174021	89	0	0	0	173	0.000490719	2	63	0.000178701	1	661	0.00187494	8
DalEC12_1	Daldinia eschscholtzii EC12	37551009	99795	0.265759	923	738	20577	0.0547975	201	51	79218	0.210961	722	687	2106	0.00560837	18	0	0	0	271	0.000721685	4	21782	0.0580064	153	38585	0.102754	416	4619	0.0123006	38	10506	0.0279779	74	0	0	0	61	0.000162446	1	0	0	0	1162	0.00309446	16
Dales1	Daldinia eschscholtzii FL0578	36819445	95204	0.25857	876	701	20201	0.054865	197	54	75003	0.203705	679	647	2183	0.00592893	23	0	0	0	221	0.000600226	3	14055	0.0381728	126	42647	0.115827	392	4285	0.0116379	37	8046	0.0218526	71	0	0	0	1869	0.00507612	10	0	0	0	1571	0.00426677	15
Dalgra1	Daldinia grandis CBS 114736	37510053	455255	1.21369	2492	1196	367156	0.97882	1769	516	88099	0.234868	723	680	24034	0.0640735	23	0	0	0	127	0.000338576	3	12761	0.0340202	155	35748	0.0953025	385	4090	0.0109037	43	9351	0.0249293	95	0	0	0	1036	0.00276193	7	0	0	0	952	0.00253799	12
DallocAZ0526_2	Daldinia loculata AZ0526	35622534	138290	0.388209	1039	757	50081	0.140588	326	109	88209	0.247621	713	648	14666	0.0411706	30	124	0.000348094	1	52	0.000145975	1	19146	0.0537469	167	41970	0.117819	375	4218	0.0118408	39	5961	0.0167338	83	57	0.000160011	1	1358	0.00381219	8	0	0	0	384	0.00107797	4
Dalloc1	Daldinia loculata CBS 113971	37818054	89084	0.235559	964	723	35720	0.0944522	306	107	53364	0.141107	658	616	1391	0.00367814	21	126	0.000333174	1	52	0.0001375	1	7955	0.0210349	124	26532	0.070157	346	4126	0.0109101	38	9671	0.0255724	100	48	0.000126924	1	2109	0.0055767	16	0	0	0	1089	0.00287958	6
DaFL1419_1	Daldinia sp. FL1419	42563000	2040523	4.79412	10565	3620	1947817	4.57632	9763	2857	92706	0.217809	802	763	7935	0.018643	22	130	0.00030543	2	271	0.000636703	4	14316	0.0336348	165	45824	0.107662	432	3734	0.00877288	33	17982	0.042248	114	125	0.000293682	2	693	0.00162817	4	0	0	0	1367	0.00321171	19
Dalver1	Daldinia vernicosa CBS 139.73	35840562	190306	0.530979	1638	922	114167	0.318541	937	279	76139	0.212438	701	643	22577	0.0629929	51	0	0	0	111	0.000309705	3	11752	0.0327897	135	28282	0.0789106	376	4327	0.0120729	40	7187	0.0200527	77	50	0.000139507	1	935	0.00260878	7	84	0.000234371	1	724	0.00202006	8
Durrog2	Durotheca (Theissenia) rogersii YMJ 92031201	48181149	11353959	23.5651	8809	5488	9618080	19.9623	5028	3339	1735879	3.60282	3781	2149	342249	0.710338	104	0	0	0	583	0.00121002	6	121837	0.252873	547	889109	1.84535	2419	2801	0.00581348	33	9193	0.0190801	85	0	0	0	5914	0.0122745	28	0	0	0	364077	0.755642	557
Hypcer1	Hypoxylon cercidicola CBS 119009	36614325	79262	0.216478	836	705	16130	0.0440538	180	82	63132	0.172424	656	623	13222	0.0361115	25	133	0.000363246	1	313	0.000854857	5	9460	0.0258369	134	27792	0.0759047	348	4484	0.0122466	39	7082	0.0193422	94	0	0	0	0	0	0	86	0.000234881	1	560	0.00152946	9
Hypcro1	Hypoxylon crocopeplum CBS 119004	40729601	167665	0.411654	1367	1047	79233	0.194534	584	298	88432	0.21712	783	749	14676	0.0360328	21	0	0	0	54	0.000132582	1	14751	0.0362169	145	42570	0.104519	457	4385	0.0107661	41	10589	0.0259983	103	0	0	0	444	0.00109012	3	153	0.000375648	2	810	0.00198873	10
Hypfra2	Hypoxylon fragiforme CBS 206.31	36400909	309108	0.849177	1231	982	125470	0.344689	257	116	183638	0.504487	974	866	71947	0.197652	32	0	0	0	81	0.000222522	1	16520	0.0453835	194	78928	0.21683	547	4962	0.0136315	57	8405	0.0230901	116	56	0.000153842	1	1667	0.00457956	11	158	0.000434055	2	914	0.00251093	13
Hypfus1	Hypoxylon fuscum CBS 119018	39042755	162517	0.416254	1671	1049	68137	0.174519	460	206	94380	0.241735	1211	843	11905	0.0304922	40	86	0.000220271	1	33	8.45227e-05	1	30138	0.0771923	546	37809	0.09684	465	3646	0.00933848	31	5085	0.0130242	76	155	0.000397001	2	4413	0.011303	34	66	0.000169045	1	1044	0.00267399	14
Hypmon1	Hypoxylon monticulosum FL0542	42439198	99446	0.234326	965	798	47169	0.111145	332	201	52277	0.123181	633	597	1516	0.00357217	14	0	0	0	108	0.000254482	2	8573	0.0202007	115	30786	0.0725414	368	3909	0.00921082	33	6265	0.0147623	88	0	0	0	210	0.000494826	2	0	0	0	817	0.00192511	9
Hyprub1	Hypoxylon rubiginosum CBS 119005	42156321	143491	0.340378	1258	1039	71208	0.168914	430	253	72283	0.171464	828	786	6847	0.0162419	32	137	0.000324981	1	410	0.000972571	5	11549	0.0273957	158	34474	0.0817766	461	4349	0.0103164	42	13097	0.0310677	110	249	0.000590659	4	425	0.00100815	5	0	0	0	658	0.00156086	9
HyprubER1909_1	Hypoxylon rubiginosum ER1909	44156438	184853	0.418632	1535	1094	85430	0.193471	691	322	99423	0.225161	844	772	17080	0.0386807	50	0	0	0	316	0.000715637	5	23569	0.0533761	170	43002	0.0973856	447	6478	0.0146706	54	7438	0.0168447	102	0	0	0	492	0.00111422	3	0	0	0	1048	0.00237338	13
HyFL1284_2	Hypoxylon sp. FL1284	37089996	2574637	6.94159	3169	2012	2121149	5.71892	1371	731	453488	1.22267	1798	1281	21517	0.0580129	25	123	0.000331626	1	122	0.00032893	2	30493	0.0822135	134	373122	1.00599	1434	3208	0.00864923	30	8021	0.0216258	95	0	0	0	1937	0.00522243	10	0	0	0	14945	0.0402939	67
HyNC1633_2	Hypoxylon sp. NC1633	40120527	592401	1.47655	1522	992	337106	0.840233	564	143	255295	0.63632	958	849	170206	0.424237	60	0	0	0	0	0	0	15506	0.0386485	153	51175	0.127553	551	4736	0.0118044	44	10863	0.0270759	124	174	0.000433693	3	1710	0.00426216	11	122	0.000304084	1	736	0.00183447	10
HypCI4A_1	Hypoxylon sp. CI-4A	37704138	218890	0.580546	1098	858	154984	0.411053	329	137	63906	0.169493	769	721	8527	0.0226156	44	1732	0.00459366	14	45	0.00011935	1	12459	0.0330441	154	30600	0.0811582	419	5121	0.0135821	50	4457	0.011821	73	150	0.000397834	3	0	0	0	64	0.000169743	1	751	0.00199182	10
HypCO275_1	Hypoxylon sp. CO27-5	46585682	164096	0.352246	1204	829	104395	0.224092	530	185	59701	0.128153	674	644	9887	0.0212233	36	0	0	0	307	0.000659001	3	9069	0.0194674	119	27109	0.0581917	355	4921	0.0105633	42	6005	0.0128902	90	96	0.000206072	1	0	0	0	64	0.000137381	1	1906	0.00409139	21
HypEC38_3	Hypoxylon sp. EC38	47717833	227797	0.477383	1654	907	160379	0.336099	991	272	67418	0.141285	663	635	16866	0.0353453	18	0	0	0	371	0.000777487	4	6916	0.0144935	100	30098	0.063075	380	4848	0.0101597	43	5957	0.0124838	92	96	0.000201183	1	160	0.000335304	1	76	0.00015927	1	1707	0.00357728	17
HyFL0543_1	Hypoxylon sp. FL0543	38120493	275463	0.722611	1935	1146	190347	0.49933	1276	526	85116	0.223281	659	620	24578	0.0644745	37	0	0	0	0	0	0	6703	0.0175837	99	40723	0.106827	390	5366	0.0140764	48	5720	0.0150051	66	72	0.000188875	1	149	0.000390866	1	0	0	0	1805	0.00473499	17
HyFL0890_1	Hypoxylon sp. FL0890	40408409	618661	1.53102	2610	1185	546158	1.35159	1867	486	72503	0.179426	743	699	8781	0.0217306	22	0	0	0	74	0.00018313	1	11229	0.0277888	129	35464	0.0877639	408	8976	0.0222132	78	6687	0.0165485	89	0	0	0	534	0.00132151	4	0	0	0	707	0.00174964	11
HyFL1150_1	Hypoxylon sp. FL1150	41560313	409275	0.984774	1620	1058	324748	0.78139	868	343	84527	0.203384	752	715	15015	0.0361282	45	0	0	0	193	0.000464385	4	18407	0.0442898	147	37661	0.0906177	416	5887	0.014165	48	6247	0.0150312	76	212	0.000510102	3	96	0.00023099	1	0	0	0	741	0.00178295	11
HyFL1857_1	Hypoxylon sp. FL1857	43392726	64377	0.148359	702	654	1396	0.00321713	7	4	62981	0.145142	695	650	5610	0.0129284	19	45	0.000103704	1	130	0.000299589	3	11430	0.0263408	140	33616	0.0774692	391	5680	0.0130898	50	5221	0.012032	73	114	0.000262717	2	275	0.000633747	2	0	0	0	708	0.00163161	11
HyNC0597_1	Hypoxylon sp. NC0597	35918646	219855	0.612092	662	611	95797	0.266705	34	33	124058	0.345386	628	578	76417	0.21275	36	44	0.000122499	1	69	0.000192101	1	9666	0.0269108	105	26307	0.0732405	351	4856	0.0135194	41	5639	0.0156994	81	0	0	0	376	0.00104681	2	0	0	0	684	0.0019043	10
Hypsub2	Hypoxylon submonticulosum NC0708	40046532	1001649	2.50121	1612	1191	634465	1.58432	753	451	367184	0.916893	859	740	266249	0.664849	78	57	0.000142334	1	111	0.000277178	2	11881	0.029668	119	68898	0.172045	475	4530	0.0113118	38	10067	0.0251383	117	0	0	0	1531	0.00382305	10	96	0.000239721	1	3631	0.00906695	15
Hyptru1	Hypoxylon trugodes CBS 135444	39350287	1629643	4.14138	2573	1918	1371282	3.48481	1395	877	258361	0.656567	1178	1041	2535	0.00644214	24	0	0	0	0	0	0	8403	0.0213544	109	233482	0.593343	895	3597	0.00914098	32	6327	0.0160787	96	119	0.000302412	1	126	0.000320201	1	76	0.000193137	1	3538	0.00899104	17
Roster1	Rostrohypoxylon terebratum CBS 119137	37277311	113207	0.303689	917	868	11013	0.0295434	28	18	102194	0.274145	889	850	2510	0.00673332	28	0	0	0	196	0.000525789	4	19616	0.0526218	168	65100	0.174637	533	3818	0.0102422	34	7461	0.0200149	101	0	0	0	370	0.000992561	4	59	0.000158273	1	2918	0.00782782	14
Whamic1	Whalleya microplaca YMJ1829	48316496	2220273	4.59527	5854	3294	1847545	3.82384	4118	1875	372728	0.77143	1736	1419	2734	0.00565852	23	38	7.86481e-05	1	187	0.000387031	2	27158	0.0562085	211	313541	0.648932	1257	5045	0.0104416	58	7358	0.0152288	116	48	9.9345e-05	1	357	0.000738878	4	86	0.000177993	1	16046	0.0332102	60
XylFL0662B	Hypoxylaceae sp. FL0662B	45910749	693594	1.51074	3527	1830	543516	1.18385	2490	852	150078	0.326891	1037	978	15082	0.0328507	42	0	0	0	379	0.000825515	4	19210	0.0418421	213	103448	0.225324	620	4244	0.00924402	57	6631	0.0144432	85	0	0	0	232	0.000505328	3	0	0	0	852	0.00185577	13
Antav1	Anthostoma avocetta NRRL 3190	56234513	1151399	2.0475	4835	3123	954341	1.69707	3331	1743	197058	0.350422	1504	1380	6857	0.0121936	54	760	0.00135148	7	176	0.000312975	3	44557	0.0792343	342	99265	0.17652	728	8890	0.0158088	88	32012	0.0569259	254	0	0	0	592	0.00105273	4	0	0	0	3788	0.00673608	21
Astsub1	Astrocystis sublimbata CBS 130006	42778081	1392871	3.25604	2500	1767	835839	1.9539	1072	635	557032	1.30214	1428	1132	226220	0.528822	118	274	0.000640515	3	138	0.000322595	2	142068	0.332105	419	151227	0.353515	611	5928	0.0138576	56	27455	0.0641801	188	351	0.000820514	5	90	0.000210388	1	166	0.000388049	3	2922	0.0068306	19
Bisma1	Biscogniauxia marginata CBS 124505	45578559	5177471	11.3594	5333	3363	4642615	10.186	2680	1760	534856	1.17348	2653	1603	1008	0.00221157	13	88	0.000193073	1	839	0.00184078	10	75829	0.16637	316	421823	0.925486	2069	2726	0.00598088	33	7851	0.0172252	107	83	0.000182103	1	368	0.000807397	3	133	0.000291804	2	23914	0.0524677	95
Bisme1	Biscogniauxia mediterranea AZ0048	44770817	156344	0.34921	1392	1220	64690	0.144491	340	222	91654	0.204718	1052	998	3441	0.00768581	43	247	0.000551699	2	443	0.000989484	5	23103	0.0516028	258	48391	0.108086	568	4790	0.0106989	54	7638	0.0170602	101	113	0.000252397	1	78	0.000174221	2	0	0	0	3410	0.00761657	18
Bismed1	Biscogniauxia mediterranea CBS 129072	44030838	193444	0.439338	1791	1278	101239	0.229927	687	220	92205	0.20941	1104	1058	9439	0.0214372	50	248	0.000563242	2	857	0.00194636	13	26230	0.0595719	298	39645	0.0900392	535	4948	0.0112376	62	9308	0.0211397	122	55	0.000124912	1	106	0.00024074	2	184	0.000417889	2	1185	0.0026913	17
Bisnum1	Biscogniauxia nummularia BnCUCC2015	41161898	446439	1.08459	2303	1566	347403	0.843992	1316	646	99036	0.240601	987	920	9428	0.0229047	23	407	0.000988779	4	376	0.000913466	5	15789	0.0383583	230	49169	0.119453	544	4097	0.00995338	44	17913	0.0435184	115	40	9.71772e-05	1	0	0	0	100	0.000242943	1	1652	0.00401342	19
Biscog1	Biscogniauxia sp. FL1348	41733781	223259	0.53496	1191	1013	129061	0.309248	197	66	94198	0.225712	994	947	26721	0.0640273	39	128	0.000306706	1	293	0.000702069	3	20724	0.0496576	279	33826	0.0810518	500	5051	0.0121029	58	5739	0.0137514	92	180	0.000431305	3	383	0.000917722	3	0	0	0	1153	0.00276275	16
CtCBS203_1	Camillea tinctor CBS 203.56	45001240	410111	0.911333	2995	1833	321971	0.715471	2032	914	88140	0.195861	963	919	10723	0.0238282	49	917	0.00203772	8	412	0.00091553	5	26637	0.0591917	267	36226	0.0805	452	3399	0.00755313	36	8282	0.0184039	125	248	0.000551096	3	190	0.000422211	2	64	0.000142218	1	912	0.00202661	13
Entma1	Entoleuca mammata CFL468	47195832	1112765	2.35776	5063	2837	741054	1.57017	3313	1333	371711	0.787593	1750	1504	35679	0.0755978	56	0	0	0	776	0.00164421	8	27589	0.0584564	317	291108	0.616809	1170	4610	0.00976781	63	9204	0.0195017	107	86	0.000182219	2	292	0.000618699	2	0	0	0	2284	0.00483941	24
Hyparg1	Nemania sp. CBS 527.63	54441576	637403	1.1708	3693	2095	490178	0.900374	2485	1003	147225	0.270428	1208	1092	15779	0.0289834	30	801	0.0014713	8	343	0.000630033	6	24414	0.0448444	222	80906	0.148611	683	13674	0.0251168	132	9729	0.0178705	101	35	6.42891e-05	1	0	0	0	0	0	0	1294	0.00237686	21
KdCBS826_1	Kretzschmaria deusta CBS 826.72	49725104	726634	1.4613	4635	2247	536352	1.07863	3444	1126	190282	0.382668	1191	1121	35687	0.0717686	59	508	0.00102162	5	180	0.00036199	3	37585	0.0755856	230	95366	0.191786	653	6362	0.0127943	71	12989	0.0261216	150	66	0.00013273	1	162	0.000325791	1	0	0	0	1192	0.00239718	15
Kredeu1	Kretzschmaria deusta IL1129	56079074	996699	1.77731	4225	2587	648228	1.15592	2551	1168	348471	0.621392	1674	1419	70892	0.126414	61	435	0.00077569	5	216	0.00038517	4	44231	0.0788726	288	167198	0.298147	908	6392	0.0113982	69	55304	0.0986179	305	189	0.000337024	3	2060	0.00367338	11	0	0	0	1368	0.00243941	17
Nemabo1	Nemania abortiva FL1152	49606209	395101	0.796475	2795	1722	288873	0.582332	1842	816	106228	0.214143	953	906	21385	0.0431095	53	2472	0.00498325	24	40	8.06351e-05	1	20502	0.0413295	177	47398	0.0955485	511	7005	0.0141212	80	5004	0.0100874	78	0	0	0	413	0.000832557	3	71	0.000143127	1	1447	0.00291697	17
Nemdif1	Nemania diffusa NC0034	51517976	454736	0.882674	3358	1931	321092	0.623262	2149	830	133644	0.259412	1209	1101	18178	0.0352848	38	867	0.00168291	9	463	0.000898715	7	24496	0.0475485	227	67896	0.131791	667	12711	0.0246729	126	7316	0.0142009	108	41	7.95839e-05	1	139	0.000269809	1	0	0	0	1221	0.00237005	20
NsAK0226_1	Nemania serpens AK0226	43197471	9919410	22.9629	11212	7489	6460474	14.9557	5132	3981	3458936	8.00727	6080	3508	9137	0.0211517	33	671	0.00155333	7	54	0.000125007	1	2761954	6.39379	4105	547232	1.26681	1224	5424	0.0125563	63	93103	0.215529	551	217	0.000502344	2	61	0.000141212	1	79	0.000182881	1	40930	0.0947509	91
NsAZ0576_1	Nemania serpens AZ0576	49473361	1456074	2.94315	6870	2565	1270396	2.56784	5604	1388	185678	0.375309	1266	1177	19099	0.0386046	47	510	0.00103086	6	656	0.00132597	6	18524	0.0374424	239	129749	0.26226	737	6620	0.0133809	82	8956	0.0181027	127	418	0.000844899	5	0	0	0	0	0	0	856	0.00173022	12
NsCB679_1	Nemania serpens CBS 679.86	48884858	1497358	3.06303	6387	3055	1000781	2.04722	3652	1168	496577	1.01581	2735	1887	8225	0.0168253	34	835	0.0017081	11	531	0.00108623	4	193053	0.394914	908	237840	0.486531	1388	6220	0.0127238	74	34109	0.0697742	237	0	0	0	628	0.00128465	4	165	0.000337528	2	14708	0.030087	69
NeFL0031_2	Nemania sp. FL0031	54661084	2140479	3.91591	9958	3034	1782530	3.26106	8726	1985	357949	0.654852	1232	1049	236411	0.432503	134	1043	0.00190812	10	337	0.000616526	7	17753	0.0324783	185	70212	0.12845	608	10668	0.0195166	104	16549	0.0302757	149	224	0.000409798	2	1354	0.00247708	8	84	0.000153674	1	3180	0.00581767	22
NeFL0916_1	Nemania sp. FL0916	45463993	327312	0.719937	2621	1615	225398	0.495773	1574	696	101914	0.224164	1047	919	8244	0.018133	30	497	0.00109317	4	75	0.000164966	1	13309	0.0292737	166	63884	0.140516	648	6847	0.0150603	63	7605	0.0167275	115	0	0	0	0	0	0	0	0	0	1453	0.00319594	20
Nemani1	Nemania sp. NC0429	47844018	827774	1.73015	3925	2074	589815	1.23279	2372	653	237959	0.497364	1553	1421	25526	0.0533525	65	774	0.00161776	8	443	0.000925926	5	30917	0.0646204	297	156448	0.326996	924	8402	0.0175612	113	13247	0.0276879	121	131	0.000273806	1	73	0.000152579	1	0	0	0	1889	0.00394825	16
Porpun1	Poronia punctata CBS 180.79	47982296	670143	1.39665	2620	1539	440703	0.91847	1378	465	229440	0.478176	1242	1074	12888	0.0268599	53	902	0.00187986	8	237	0.000493932	3	16463	0.0343106	194	171688	0.357815	772	8203	0.0170959	82	7930	0.0165269	105	43	8.96164e-05	1	299	0.000623147	2	0	0	0	10686	0.0222707	20
Xylacu1	Xylaria acuta CBS 122032	47205830	645908	1.36828	4545	2111	536190	1.13586	3468	1179	109718	0.232425	1077	932	19870	0.0420923	57	148	0.000313521	2	240	0.000508412	4	17416	0.0368937	195	57379	0.121551	626	5947	0.012598	67	6518	0.0138076	96	67	0.000141932	1	132	0.000279626	1	160	0.000338941	2	1332	0.00282169	18
Xylarb124340_1	Xylaria arbuscula CBS 124340	51160614	6182438	12.0844	8441	4735	4565031	8.92294	4518	2325	1617407	3.16143	3923	2410	18854	0.0368526	46	564	0.00110241	5	473	0.000924539	6	920982	1.80018	1444	623891	1.21948	2118	5956	0.0116418	64	15072	0.0294602	129	0	0	0	573	0.00112	4	73	0.000142688	1	30664	0.0599367	101
XylarbFL1030	Xylaria arbuscula FL1030	52116998	2074829	3.9811	6201	2737	1594144	3.05878	4328	1384	480685	0.922319	1873	1353	14979	0.0287411	55	427	0.00081931	4	389	0.000746398	7	149858	0.287542	435	285652	0.548098	1129	7932	0.0152196	75	18421	0.0353455	137	40	7.67504e-05	1	173	0.000331945	1	0	0	0	2665	0.00511349	27
Xylbam139988_1	Xylaria bambusicola CBS 139988	45702172	491027	1.07441	2365	1379	371612	0.813117	1363	430	119415	0.26129	1002	949	14346	0.0313902	44	561	0.00122751	5	151	0.0003304	2	24802	0.0542688	218	59214	0.129565	476	7373	0.0161327	75	10488	0.0229486	150	43	9.40874e-05	1	722	0.00157979	8	67	0.000146601	1	1648	0.00360596	22
Xylcas124033_1	Xylaria cf. castorea CBS 124033	45895675	461555	1.00566	3614	2017	330856	0.720887	2527	1051	130699	0.284774	1087	966	12375	0.0269633	61	561	0.00122234	8	319	0.000695055	6	49873	0.108666	286	50632	0.11032	520	6670	0.014533	69	8912	0.019418	118	0	0	0	386	0.000841038	3	0	0	0	727	0.00158403	12
Xylhel2	Xylaria cf. heliscus FL0509	44915837	481596	1.07222	3312	1844	351500	0.782575	2101	754	130096	0.289644	1211	1090	34294	0.0763517	73	243	0.000541012	2	117	0.000260487	2	20909	0.0465515	253	53974	0.120167	615	7370	0.0164085	92	10811	0.0240695	145	528	0.00117553	7	752	0.00167424	6	0	0	0	1006	0.00223974	15
Xylcube1	Xylaria flabelliformis CBS 116.85	44844083	527540	1.17639	3227	2011	410265	0.91487	2268	1121	117275	0.261517	959	890	12461	0.0277874	41	762	0.00169922	7	442	0.000985637	6	18852	0.042039	175	65717	0.146546	524	6075	0.0135469	67	9715	0.021664	111	121	0.000269824	2	675	0.00150522	5	0	0	0	2386	0.00532066	20
Xylcur114988_1	Xylaria flabelliformis CBS 114988	43922574	381317	0.868157	2902	1771	296997	0.676183	2061	987	84320	0.191974	841	784	12987	0.0295679	38	1165	0.00265239	10	762	0.00173487	6	17058	0.0388365	191	37282	0.0848812	436	5829	0.0132711	53	7489	0.0170505	86	199	0.00045307	1	177	0.000402982	1	0	0	0	1290	0.00293699	18
Xyldig1	Xylaria digitata CBS 161.22	58419191	1941811	3.32393	9723	4304	1668394	2.8559	8018	2939	273417	0.468026	1705	1365	13534	0.023167	46	603	0.0010322	8	330	0.000564883	6	69967	0.119767	502	163055	0.279112	880	7453	0.0127578	78	11082	0.0189698	113	228	0.000390283	2	445	0.000761736	4	108	0.000184871	2	6498	0.0111231	62
Xylcub1	Xylaria flabelliformis NC1011	41613484	426172	1.02412	2619	1647	302087	0.725935	1681	781	124085	0.298185	938	866	31337	0.0753049	48	686	0.0016485	7	343	0.000824252	4	24095	0.0579019	208	47518	0.114189	489	6192	0.0148798	62	12392	0.0297788	103	77	0.000185036	1	193	0.000463792	2	0	0	0	1252	0.00300864	14
Xylgra1	Xylaria grammica CBS 120713	50755318	486646	0.958808	2828	1763	376284	0.741369	1684	716	110362	0.217439	1144	1047	12631	0.0248861	68	729	0.0014363	7	185	0.000364494	4	21892	0.0431324	237	50040	0.0985907	595	6630	0.0130627	71	16655	0.0328143	140	128	0.00025219	2	209	0.00041178	2	112	0.000220667	1	1151	0.00226774	17
Xylhyp1	Xylaria hypoxylon OSC100004	42850079	360602	0.841543	2221	1377	124382	0.290273	1103	348	236220	0.551271	1118	1029	153394	0.357978	178	201	0.000469077	2	397	0.000926486	5	22772	0.0531434	236	39367	0.0918715	466	7982	0.0186277	80	10037	0.0234235	125	88	0.000205367	1	251	0.000585763	2	0	0	0	1640	0.0038273	21
Xylint1	Xylaria intraflava YMJ 725	35928565	853837	2.37649	3597	2200	488144	1.35865	1920	784	365693	1.01783	1677	1416	9817	0.0273237	54	0	0	0	5164	0.014373	22	68966	0.191953	347	186034	0.517789	732	6248	0.0173901	61	85102	0.236864	436	226	0.000629026	3	0	0	0	0	0	0	4136	0.0115117	22
Xyllon1	Xylaria longipes CBS 148.73	50748792	769762	1.51681	5347	2757	663122	1.30668	4326	1823	106640	0.210133	1021	934	9524	0.0187669	42	821	0.00161777	8	488	0.000961599	8	25104	0.0494672	218	48971	0.0964969	529	7124	0.0140378	72	13456	0.0265149	127	136	0.000267987	2	38	7.48786e-05	1	0	0	0	858	0.00169068	12
Xylni1	Xylaria nigripes YMJ 653	34599847	1595812	4.61219	3944	2608	1055215	3.04977	1709	1079	540597	1.56243	2235	1529	21652	0.0625783	155	0	0	0	2000	0.00578037	11	99258	0.286874	528	311367	0.899909	938	6587	0.0190377	78	94296	0.272533	474	107	0.00030925	2	1979	0.00571968	12	102	0.000294799	1	3249	0.00939021	36
Xylpal124036_1	Xylaria palmicola CBS 124036	43878174	1155187	2.63271	3453	2076	919984	2.09668	2303	1064	235203	0.536036	1150	1012	52334	0.119271	76	370	0.000843244	3	217	0.000494551	3	47241	0.107664	286	119297	0.271882	594	7354	0.01676	75	6522	0.0148639	89	0	0	0	208	0.00047404	2	90	0.000205113	1	1519	0.00346186	20
Xylscr1	Xylaria flabelliformis CBS 123580	46641089	501922	1.07614	3999	1985	425217	0.911679	3188	1223	76705	0.164458	811	762	10257	0.0219913	37	967	0.00207328	9	169	0.000362341	3	16216	0.0347676	178	36029	0.0772473	422	5649	0.0121116	56	6295	0.0134967	90	0	0	0	54	0.000115778	1	57	0.00012221	1	1012	0.00216976	14
XyFL0064_1	Xylaria sp. FL0064	42828802	1673554	3.90754	3666	2335	1384318	3.23221	2518	1411	289236	0.675331	1148	924	18587	0.0433984	33	656	0.00153168	7	261	0.000609403	4	82446	0.192501	258	156998	0.366571	611	5298	0.0123702	55	22021	0.0514163	159	0	0	0	1827	0.00426582	9	0	0	0	1142	0.00266643	12
Xy124048_1	Xylaria sp. CBS 124048	33724995	508944	1.5091	2423	2060	280870	0.832824	694	457	228074	0.676276	1729	1603	11452	0.033957	123	0	0	0	1877	0.0055656	12	56807	0.168442	448	121244	0.359508	795	9838	0.0291712	117	24304	0.0720652	203	197	0.000584136	3	430	0.00127502	6	61	0.000180875	1	1801	0.00534025	20
XylFL0043	Xylaria sp. FL0043	44510390	234756	0.527418	1588	1195	136391	0.306425	716	388	98365	0.220993	872	807	29823	0.0670023	66	882	0.00198156	8	157	0.000352727	3	18370	0.0412713	199	35433	0.0796061	409	5048	0.0113412	56	7431	0.016695	112	52	0.000116827	1	33	7.414e-05	1	0	0	0	1076	0.00241741	16
XylFL0933	Xylaria sp. FL0933	46491119	518438	1.11513	1881	1424	394526	0.848605	948	557	123912	0.266528	933	867	14861	0.0319652	44	975	0.00209717	9	401	0.00086253	6	46815	0.100697	232	49412	0.106283	491	4808	0.0103418	53	5711	0.0122841	84	34	7.31322e-05	1	0	0	0	0	0	0	829	0.00178314	12
XylFL1042	Xylaria sp. FL1042	56977251	1461108	2.56437	7520	2802	1278888	2.24456	6167	1563	182220	0.319812	1353	1239	51505	0.0903957	38	1267	0.00222369	11	796	0.00139705	10	31728	0.0556854	314	77511	0.136039	723	8085	0.0141899	98	8951	0.0157098	130	194	0.000340487	3	213	0.000373833	3	63	0.00011057	1	1907	0.00334695	22
XyFL1777_1	Xylaria sp. FL1777	60304070	2367051	3.92519	6349	3029	2051056	3.40119	4813	1834	315995	0.524003	1536	1195	133856	0.221968	181	523	0.000867271	5	252	0.000417882	5	54444	0.0902825	367	105573	0.175068	769	4424	0.00733615	53	13036	0.0216171	140	56	9.28627e-05	1	260	0.000431148	2	0	0	0	3571	0.00592166	13
Xyltel121673_1	Xylaria telfairii CBS 121673	46913849	839358	1.78915	6093	2996	710793	1.5151	4904	2031	128565	0.274045	1189	965	10044	0.0214095	28	184	0.000392208	2	323	0.000688496	5	28490	0.0607283	251	69552	0.148255	693	5571	0.011875	59	12189	0.0259817	119	174	0.000370893	3	464	0.000989047	3	128	0.000272841	2	1320	0.00281367	22
Xylven1	Xylaria venustula FL0490	50828201	1631070	3.20899	4899	2572	1315783	2.58869	3298	1342	315287	0.620299	1601	1230	15200	0.0299047	39	1435	0.00282324	13	68	0.000133784	1	44091	0.0867452	213	212316	0.417713	1096	5036	0.00990789	52	33216	0.0653495	153	0	0	0	0	0	0	73	0.000143621	1	3717	0.00731287	31
XyAK1471_1	Xylariaceae sp. AK1471	52737140	1130924	2.14445	3940	2873	861913	1.63436	2382	1543	269011	0.510098	1558	1330	45909	0.0870525	64	688	0.00130458	6	132	0.000250298	3	89425	0.169567	344	77066	0.146132	707	9291	0.0176176	92	42059	0.0797521	304	86	0.000163073	1	1507	0.00285757	8	0	0	0	2602	0.0049339	25
XylFL0016	Barrmaeliaceae sp. FL0016	39362509	684173	1.73813	1210	1035	470722	1.19586	270	198	213451	0.54227	940	837	6839	0.0173744	19	296	0.000751985	4	114	0.000289616	2	25653	0.0651712	135	170213	0.432424	656	3592	0.00912543	33	5356	0.0136069	76	104	0.000264211	1	74	0.000187996	1	0	0	0	1072	0.0027234	11
XylFL0255	Xylariaceae sp. FL0255	50383183	602922	1.19667	1968	1483	379022	0.752279	763	360	223900	0.444394	1205	1123	8407	0.0166861	26	86	0.000170692	1	1394	0.0027668	4	77869	0.154554	308	101797	0.202046	622	3470	0.00688722	31	29051	0.0576601	194	0	0	0	175	0.000347338	1	30	5.95437e-05	1	1484	0.00294543	15
XylFL0594	Xylariaceae sp. FL0594	35612596	139692	0.392254	1055	877	27454	0.0770907	90	49	112238	0.315164	965	828	3606	0.0101256	37	1358	0.00381326	11	248	0.000696383	4	15711	0.0441164	156	62764	0.176241	529	5844	0.0164099	54	21317	0.059858	161	77	0.000216216	1	0	0	0	75	0.0002106	1	1176	0.0033022	10
XyFL0804_2	Barrmaeliaceae sp. FL0804	45698974	6658502	14.5704	6254	4604	5830455	12.7584	3598	2306	828047	1.81196	2656	2298	33661	0.0736581	61	857	0.00187532	7	39	8.53411e-05	1	27499	0.0601742	296	721881	1.57964	2007	6914	0.0151294	89	14580	0.0319044	147	0	0	0	1298	0.00284033	9	80	0.000175059	1	21036	0.0460317	35
XylFL1019	Xylariaceae sp. FL0255	51343711	1277008	2.48718	2956	2113	968205	1.88573	1313	750	308803	0.601443	1643	1363	22496	0.0438145	88	0	0	0	256	0.000498601	4	13284	0.0258727	142	249074	0.485111	1151	8133	0.0158403	67	13254	0.0258143	165	161	0.000313573	2	379	0.000738162	2	217	0.000422642	3	1311	0.00255338	15
XyFL1272_2	Xylariaceae sp. FL1019	50248018	1582909	3.15019	2869	1914	1145329	2.27935	1142	509	437580	0.87084	1727	1405	39347	0.0783056	67	0	0	0	79	0.00015722	1	14070	0.0280011	169	331425	0.659578	1225	5861	0.0116641	50	12855	0.0255831	140	81	0.0001612	2	1329	0.00264488	8	0	0	0	32340	0.0643607	62
XylFL1651	Xylariaceae sp. FL1651	52583892	878797	1.67123	4091	2280	723195	1.37532	2805	1135	155602	0.295912	1286	1145	13290	0.0252739	22	850	0.00161646	7	295	0.000561008	6	46018	0.0875135	335	75150	0.142914	694	3770	0.0071695	36	10166	0.0193329	140	680	0.00129317	8	324	0.000616158	3	94	0.000178762	1	4912	0.00934126	33
XyFL0641_1	Xylariaceae sp. FL0641	38113609	527471	1.38394	1601	1281	389492	1.02192	638	427	137979	0.36202	963	854	45803	0.120175	33	0	0	0	148	0.000388313	3	20785	0.0545343	205	56792	0.149007	519	6586	0.0172799	96	5552	0.014567	92	107	0.00028074	2	182	0.00047752	1	0	0	0	2024	0.00531044	12
XylFL2044	Xylariaceae sp. FL2044	47513992	382015	0.804005	3788	2623	252057	0.53049	2440	1373	129958	0.273515	1348	1250	11796	0.0248264	60	114	0.000239929	1	100	0.000210464	2	28958	0.0609463	328	64537	0.135827	703	4466	0.00939934	74	17403	0.0366271	157	136	0.000286231	2	1002	0.00210885	6	69	0.00014522	1	1377	0.00289809	14
a Both RepeatMasker and RepeatScout
